# The dynamic effect of regulatory genetic variation on the *in vivo* ER stress transcriptional response

**DOI:** 10.1101/2021.03.12.435172

**Authors:** Nikki D. Russell, Clement Y. Chow

## Abstract

Genotype x Environment (GxE) interactions occur when environmental conditions drastically change the effect of a genetic variant. In order to truly understand the effect of genetic variation, we need to incorporate multiple environments into our analyses. Many variants, under steady state conditions, may be silent or even have the opposite effect under stress conditions. This study uses an *in vivo* mouse model to investigate how the effect of genetic variation changes with tissue type and cellular stress. Endoplasmic reticulum (ER) stress occurs when misfolded proteins accumulate in the ER. This triggers the unfolded protein response (UPR), a large transcriptional response which attempts to return the cell to homeostasis. This transcriptional response, despite being a well conserved, basic cellular process, is highly variable across different genetic backgrounds, making it an ideal system to study GxE effects. In this study, we sought to better understand how genetic variation alters expression across tissues, in the presence and absence of ER stress. The use of different mouse strains and their F1s allow us to also identify context specific *cis*- and *trans*-regulatory mechanisms underlying variable transcriptional responses. We found hundreds of genes that respond to ER stress in a tissue- and/or genotype-dependent manner. Genotype-dependent ER stress-responsive genes are enriched for processes such as protein folding, apoptosis, and protein transport, indicating that some of the variability occurs in canonical ER stress factors. The majority of regulatory mechanisms underlying these variable transcriptional responses derive from *cis*-regulatory variation and are unique to a given tissue or ER stress state. This study demonstrates the need for incorporating multiple environments in future studies to better elucidate the effect of any particular genetic factor in basic biological pathways, like the ER stress response.

**Author Summary:** The effect of genetic variation is dependent on environmental context. Here we use genetically diverse mouse strains to understand how genetic variation interacts with stress state to produce variable transcriptional profiles. In this study, we take advantage of the endoplasmic reticulum (ER) stress response which is a large transcriptional response to misfolded proteins. Using this system, we uncovered tissue- and ER stress-specific effects of genetic variation on gene expression. Genes with genotype-dependent variable expression levels in response to ER stress were enriched for canonical ER stress functions, such as protein folding and transport. These variable effects of genetic variation are driven by unique sets of regulatory variation that are only active under context-specific circumstances. The results of this study highlight the importance of including multiple environments and genetic backgrounds when studying the ER stress response and other cellular pathways.
