## Supplemental Table 3 for "The dynamic effect of regulatory genetic variation on the *in vivo* ER stress transcriptional response"

### Sheet: B6 Liver
Supplemental Table 3 - GO ENRICHMENT ANALYSIS OF ER-STRESS INDUCED GENES
GO Term	P-Value	Q-Value
endoplasmic reticulum unfolded protein response	1.1e-18	2.4e-15
ribosome biogenesis	1.5e-18	2.4e-15
rRNA processing	3e-14	3.1e-11
response to endoplasmic reticulum stress	6.9e-14	5.3e-11
ER-associated ubiquitin-dependent protein catabolic process	3.4e-12	2.1e-09
tRNA aminoacylation for protein translation	5.5e-10	2.8e-07
response to unfolded protein	2.4e-09	1e-06
vesicle-mediated transport	9.3e-09	3.6e-06
protein N-linked glycosylation via asparagine	8.1e-08	2.7e-05
protein transport	8.9e-08	2.7e-05
protein folding	9.7e-08	2.7e-05
regulation of translational initiation	1.8e-07	4.7e-05
translation	9.7e-07	0.00023
retrograde protein transport, ER to cytosol	1.2e-06	0.00026
SRP-dependent cotranslational protein targeting to membrane	1.5e-06	0.0003
retrograde vesicle-mediated transport, Golgi to ER	3.4e-06	0.00066
cell-cell adhesion	5.9e-06	0.0011
intracellular protein transport	1.6e-05	0.0028
maturation of SSU-rRNA from tricistronic rRNA transcript (SSU-rRNA, 5.8S rRNA, LSU-rRNA)	2e-05	0.0033
ER-associated misfolded protein catabolic process	2.8e-05	0.0043
ribosomal large subunit biogenesis	4.4e-05	0.0062
RNA secondary structure unwinding	4.4e-05	0.0062
transcription, DNA-templated	6.2e-05	0.0084
ER to Golgi vesicle-mediated transport	0.00016	0.021
positive regulation of transcription from RNA polymerase II promoter in response to endoplasmic reticulum stress	0.00024	0.029
regulation of translation	0.00025	0.029
cellular response to glucose starvation	0.00026	0.029
cell redox homeostasis	0.00036	0.04
ERAD pathway	0.00039	0.042
formation of translation preinitiation complex	0.00045	0.044
cellular amino acid biosynthetic process	0.00045	0.044
RNA splicing	0.00046	0.044
transport	0.00053	0.049

### Sheet: CAST Liver
Supplemental Table 3 - GO ENRICHMENT ANALYSIS OF ER-STRESS INDUCED GENES
GO Term	P-Value	Q-Value
protein transport	1.9e-19	7e-16
endoplasmic reticulum unfolded protein response	1.2e-18	2.3e-15
vesicle-mediated transport	3.1e-17	3.9e-14
ribosome biogenesis	9.1e-17	8.5e-14
ER-associated ubiquitin-dependent protein catabolic process	6e-15	3.9e-12
rRNA processing	6.3e-15	3.9e-12
response to endoplasmic reticulum stress	1.1e-14	5.7e-12
ER to Golgi vesicle-mediated transport	1.3e-12	6e-10
response to unfolded protein	2.3e-12	9.5e-10
transcription, DNA-templated	1.8e-09	6.6e-07
retrograde protein transport, ER to cytosol	3.6e-09	1.2e-06
tRNA aminoacylation for protein translation	6.7e-09	2.1e-06
intracellular protein transport	7.3e-09	2.1e-06
retrograde vesicle-mediated transport, Golgi to ER	1.6e-08	4.3e-06
SRP-dependent cotranslational protein targeting to membrane	3.1e-08	7.9e-06
transport	4.4e-08	1e-05
tRNA processing	5.8e-08	1.3e-05
ribosomal large subunit biogenesis	1.1e-07	2.2e-05
protein folding	1.4e-07	2.7e-05
cellular response to DNA damage stimulus	1.4e-07	2.7e-05
RNA secondary structure unwinding	2.9e-07	5.2e-05
DNA repair	3.1e-07	5.3e-05
protein N-linked glycosylation via asparagine	4.1e-07	6.7e-05
intra-Golgi vesicle-mediated transport	6.5e-07	0.0001
cell cycle	3.2e-06	0.00049
Golgi organization	4.7e-06	0.00068
cell-cell adhesion	5.1e-06	0.00071
cell redox homeostasis	1.5e-05	0.002
zinc II ion transport	2.3e-05	0.003
regulation of transcription, DNA-templated	3.1e-05	0.0039
regulation of translational initiation	4.2e-05	0.0052
mRNA processing	5e-05	0.0058
translation	7.8e-05	0.0089
RNA splicing	8.8e-05	0.0098
methylation	0.00013	0.014
regulation of translation	0.00013	0.014
early endosome to Golgi transport	0.00018	0.018
negative regulation of translation	0.00018	0.018
ERAD pathway	0.00019	0.018
ER-associated misfolded protein catabolic process	0.00019	0.018
translational initiation	0.00036	0.033
cellular zinc ion homeostasis	0.00037	0.033
regulation of transcription from RNA polymerase II promoter	0.00037	0.033
cellular response to oxidative stress	0.00053	0.045
maturation of LSU-rRNA	0.00055	0.046
apoptotic process	0.00057	0.047
autophagy	0.00061	0.049

### Sheet: F1 Liver
Supplemental Table 3 - GO ENRICHMENT ANALYSIS OF ER-STRESS INDUCED GENES
GO Term	P-Value	Q-Value
endoplasmic reticulum unfolded protein response	9.3e-20	2.9e-16
response to endoplasmic reticulum stress	1.3e-15	2.1e-12
ribosome biogenesis	1.8e-14	1.9e-11
ER-associated ubiquitin-dependent protein catabolic process	4.7e-14	3.7e-11
protein transport	3.2e-13	2e-10
vesicle-mediated transport	1.5e-12	8e-10
rRNA processing	9.8e-12	4.4e-09
response to unfolded protein	4e-11	1.6e-08
retrograde protein transport, ER to cytosol	3.3e-09	1.2e-06
ER to Golgi vesicle-mediated transport	3.7e-09	1.2e-06
tRNA aminoacylation for protein translation	7.9e-09	2.1e-06
protein folding	8.1e-09	2.1e-06
protein N-linked glycosylation via asparagine	9.1e-09	2.2e-06
SRP-dependent cotranslational protein targeting to membrane	6.5e-08	1.5e-05
translational initiation	4e-07	8.5e-05
ribosomal large subunit biogenesis	5.3e-07	0.0001
transport	5.8e-07	0.00011
mRNA processing	7e-07	0.00012
transcription, DNA-templated	1.8e-06	0.0003
RNA splicing	7.9e-06	0.0012
microtubule-based process	2.1e-05	0.0031
ER-associated misfolded protein catabolic process	3.1e-05	0.0045
retrograde vesicle-mediated transport, Golgi to ER	3.3e-05	0.0045
RNA secondary structure unwinding	5.3e-05	0.007
protein secretion	7.1e-05	0.0089
regulation of translational initiation	0.0001	0.012
cell cycle	0.00013	0.015
intracellular protein transport	0.00014	0.016
vesicle fusion with Golgi apparatus	0.00015	0.016
cell-cell adhesion	0.00017	0.018
maturation of SSU-rRNA from tricistronic rRNA transcript (SSU-rRNA, 5.8S rRNA, LSU-rRNA)	0.00017	0.018
mRNA transport	0.00022	0.021
maturation of SSU-rRNA	0.00022	0.021
cellular response to DNA damage stimulus	0.00023	0.022
positive regulation of transcription from RNA polymerase II promoter in response to endoplasmic reticulum stress	0.00026	0.024
regulation of translation	0.00032	0.028
ERAD pathway	0.00043	0.037

### Sheet: B6 Kidney
Supplemental Table 3 - GO ENRICHMENT ANALYSIS OF ER-STRESS INDUCED GENES
GO Term	P-Value	Q-Value
transcription, DNA-templated	3e-22	1.2e-18
endoplasmic reticulum unfolded protein response	4.4e-21	8.8e-18
ribosome biogenesis	1.4e-18	1.7e-15
response to endoplasmic reticulum stress	1.7e-18	1.7e-15
regulation of transcription, DNA-templated	3.1e-15	2.5e-12
protein transport	9.4e-12	6.4e-09
rRNA processing	2.1e-11	1.2e-08
vesicle-mediated transport	3.5e-11	1.7e-08
ER-associated ubiquitin-dependent protein catabolic process	3.8e-11	1.7e-08
response to unfolded protein	1.7e-10	6.9e-08
ER to Golgi vesicle-mediated transport	1.7e-09	6.4e-07
regulation of transcription from RNA polymerase II promoter	2.7e-09	9.2e-07
translational initiation	4.3e-09	1.3e-06
negative regulation of transcription from RNA polymerase II promoter	2.6e-08	7.5e-06
SRP-dependent cotranslational protein targeting to membrane	3.2e-08	8.5e-06
protein N-linked glycosylation via asparagine	4.7e-08	1.2e-05
tRNA aminoacylation for protein translation	5.9e-08	1.4e-05
retrograde protein transport, ER to cytosol	7.5e-08	1.7e-05
regulation of translational initiation	1.2e-07	2.6e-05
RNA splicing	1.9e-07	3.9e-05
mRNA processing	2e-07	3.9e-05
cellular response to glucose starvation	2.6e-07	4.8e-05
RNA secondary structure unwinding	2.9e-07	5.2e-05
intrinsic apoptotic signaling pathway in response to endoplasmic reticulum stress	4.5e-07	7.6e-05
protein folding	4.8e-07	7.8e-05
positive regulation of transcription from RNA polymerase II promoter	1.4e-06	0.00022
cell cycle	1.8e-06	0.00026
intra-Golgi vesicle-mediated transport	6.2e-06	0.0009
positive regulation of transcription from RNA polymerase II promoter in response to endoplasmic reticulum stress	6.5e-06	0.00091
ribosomal large subunit biogenesis	9.9e-06	0.0013
retrograde vesicle-mediated transport, Golgi to ER	1e-05	0.0014
apoptotic process	1.3e-05	0.0017
mRNA transport	2.7e-05	0.0033
cell-cell adhesion	3.3e-05	0.004
covalent chromatin modification	3.8e-05	0.0043
intracellular protein transport	3.9e-05	0.0043
maturation of SSU-rRNA from tricistronic rRNA transcript (SSU-rRNA, 5.8S rRNA, LSU-rRNA)	4.9e-05	0.0053
positive regulation of transcription from RNA polymerase I promoter	5e-05	0.0054
positive regulation of transcription, DNA-templated	6e-05	0.0062
peptidyl-tyrosine dephosphorylation	7.5e-05	0.0076
cellular amino acid biosynthetic process	0.00011	0.011
rhythmic process	0.00012	0.012
regulation of mitotic cell cycle	0.00014	0.013
cellular response to DNA damage stimulus	0.00015	0.014
cellular response to oxidative stress	0.00015	0.014
ER-associated misfolded protein catabolic process	0.00019	0.017
Golgi organization	0.00021	0.018
cell redox homeostasis	0.00022	0.019
in utero embryonic development	0.00027	0.022
positive regulation of protein ubiquitination	0.00031	0.025
regulation of translation	0.00036	0.029
positive regulation of I-kappaB kinase/NF-kappaB signaling	0.00053	0.041
UDP-N-acetylglucosamine metabolic process	0.00062	0.047
negative regulation of mRNA splicing, via spliceosome	0.00066	0.049

### Sheet: CAST Kidney
Supplemental Table 3 - GO ENRICHMENT ANALYSIS OF ER-STRESS INDUCED GENES
GO Term	P-Value	Q-Value
ribosome biogenesis	2.7e-22	1e-18
endoplasmic reticulum unfolded protein response	3.1e-21	5.9e-18
response to endoplasmic reticulum stress	4.4e-19	5.4e-16
protein transport	3e-15	2.8e-12
vesicle-mediated transport	7.7e-15	5.8e-12
rRNA processing	2.5e-14	1.5e-11
ER-associated ubiquitin-dependent protein catabolic process	4.1e-14	2.2e-11
response to unfolded protein	2e-13	9.5e-11
transcription, DNA-templated	6.2e-13	2.6e-10
ER to Golgi vesicle-mediated transport	2.4e-11	9.1e-09
translational initiation	7.2e-11	2.4e-08
tRNA aminoacylation for protein translation	1.2e-10	3.6e-08
regulation of translational initiation	2.5e-10	7.2e-08
protein folding	6e-10	1.6e-07
retrograde protein transport, ER to cytosol	1.1e-09	2.6e-07
retrograde vesicle-mediated transport, Golgi to ER	3.6e-09	8.4e-07
RNA secondary structure unwinding	7.9e-09	1.7e-06
protein N-linked glycosylation via asparagine	1.1e-08	2.2e-06
SRP-dependent cotranslational protein targeting to membrane	1.1e-08	2.2e-06
RNA splicing	1.9e-08	3.5e-06
maturation of SSU-rRNA from tricistronic rRNA transcript (SSU-rRNA, 5.8S rRNA, LSU-rRNA)	2.4e-08	4.3e-06
ribosomal large subunit biogenesis	2.9e-08	5e-06
intracellular protein transport	5e-08	8.1e-06
mRNA processing	6.9e-08	1.1e-05
regulation of transcription, DNA-templated	1.5e-07	2.2e-05
Golgi organization	1.7e-07	2.5e-05
intra-Golgi vesicle-mediated transport	2.2e-06	0.0003
cellular response to glucose starvation	5e-06	0.00067
cellular amino acid biosynthetic process	5.4e-06	0.0007
intrinsic apoptotic signaling pathway in response to endoplasmic reticulum stress	5.9e-06	0.00073
regulation of translation	2.3e-05	0.0027
regulation of transcription from RNA polymerase II promoter	3.8e-05	0.0044
positive regulation of transcription from RNA polymerase II promoter in response to endoplasmic reticulum stress	5.4e-05	0.006
cell-cell adhesion	5.5e-05	0.006
ubiquitin-dependent protein catabolic process	5.9e-05	0.0063
ER-associated misfolded protein catabolic process	0.0001	0.01
covalent chromatin modification	0.00014	0.015
cellular response to oxidative stress	0.00016	0.016
apoptotic process	0.00017	0.017
cell redox homeostasis	0.00023	0.021
positive regulation of RNA splicing	0.00029	0.026
autophagy	0.00029	0.026
cell cycle	0.0003	0.026
translation	0.00034	0.029
negative regulation of transcription from RNA polymerase II promoter	0.00036	0.03
post-translational protein modification	0.00039	0.032
positive regulation of transcription from RNA polymerase I promoter	0.0004	0.032
cellular response to amino acid starvation	0.00054	0.042

### Sheet: F1 Kidney
Supplemental Table 3 - GO ENRICHMENT ANALYSIS OF ER-STRESS INDUCED GENES
GO Term	P-Value	Q-Value
ribosome biogenesis	2.8e-23	1.1e-19
protein transport	6.9e-22	1.4e-18
response to endoplasmic reticulum stress	2.3e-20	3e-17
ER-associated ubiquitin-dependent protein catabolic process	5.2e-18	5.1e-15
endoplasmic reticulum unfolded protein response	2.5e-17	2e-14
protein folding	7.9e-17	5.2e-14
vesicle-mediated transport	3.4e-16	1.9e-13
translational initiation	1.5e-14	7.5e-12
tRNA aminoacylation for protein translation	5.1e-13	2.2e-10
ER to Golgi vesicle-mediated transport	1.7e-12	6.6e-10
rRNA processing	6.2e-12	2.2e-09
response to unfolded protein	2.5e-11	8.3e-09
cell-cell adhesion	9.3e-11	2.8e-08
retrograde protein transport, ER to cytosol	1.5e-10	4.3e-08
RNA secondary structure unwinding	9.1e-10	2.3e-07
SRP-dependent cotranslational protein targeting to membrane	9.4e-10	2.3e-07
translation	1.1e-09	2.6e-07
regulation of translational initiation	1.6e-09	3.4e-07
retrograde vesicle-mediated transport, Golgi to ER	1.7e-09	3.4e-07
ribosomal large subunit biogenesis	9.9e-09	1.9e-06
intracellular protein transport	1e-08	1.9e-06
RNA splicing	1.3e-08	2.3e-06
transport	2.8e-08	4.8e-06
mRNA processing	4.9e-08	8e-06
protein N-linked glycosylation via asparagine	4.7e-07	7.3e-05
maturation of SSU-rRNA from tricistronic rRNA transcript (SSU-rRNA, 5.8S rRNA, LSU-rRNA)	9.8e-07	0.00015
Golgi organization	1.4e-06	0.0002
cellular response to glucose starvation	2.4e-06	0.00033
transcription, DNA-templated	4.3e-06	0.00059
autophagy	5.6e-06	0.00073
intra-Golgi vesicle-mediated transport	6.8e-06	0.00087
autophagosome assembly	8.2e-06	0.001
apoptotic process	1.1e-05	0.0013
ER-associated misfolded protein catabolic process	1.6e-05	0.0018
cell cycle	1.6e-05	0.0018
post-translational protein modification	2.3e-05	0.0025
ubiquitin-dependent protein catabolic process	2.8e-05	0.003
osteoblast differentiation	5.3e-05	0.0055
negative regulation of translation	5.9e-05	0.006
cell redox homeostasis	6.8e-05	0.0067
ribosomal large subunit export from nucleus	7.5e-05	0.0071
positive regulation of telomerase RNA localization to Cajal body	0.0001	0.0094
intrinsic apoptotic signaling pathway in response to endoplasmic reticulum stress	0.00012	0.011
regulation of translation	0.00016	0.014
protein import into nucleus	0.00017	0.015
positive regulation of protein localization to Cajal body	0.00019	0.016
ERAD pathway	0.0002	0.017
proteasome-mediated ubiquitin-dependent protein catabolic process	0.00026	0.021
microtubule-based process	0.00041	0.033
toxin transport	0.00043	0.034
maturation of LSU-rRNA	0.00058	0.045
cellular response to oxidative stress	0.00059	0.045
regulation of mitotic cell cycle	0.0007	0.049
biosynthetic process	0.0007	0.049
DNA-templated transcription, initiation	0.0007	0.049
cellular amino acid biosynthetic process	0.00071	0.049
