## Supplemental Table 4 for "The dynamic effect of regulatory genetic variation on the *in vivo* ER stress transcriptional response"

### Sheet: Liver Specific UP
SUPPLEMENTAL TABLE 4: TISSUE-SPECIFIC GO ENRICHMENT
GO TERM	P-VALUE	Q-VALUE
cellular metabolic process	1.4e-06	0.0049
nucleic acid metabolic process	5.8e-06	0.0064
cellular aromatic compound metabolic process	7.4e-06	0.0064
heterocycle metabolic process	8.2e-06	0.0064
organic cyclic compound metabolic process	9e-06	0.0064
nucleobase-containing compound metabolic process	1.1e-05	0.0067
cellular nitrogen compound metabolic process	1.9e-05	0.0096
single-organism cellular localization	2.3e-05	0.01
cellular macromolecule metabolic process	2.7e-05	0.011
nitrogen compound metabolic process	4.4e-05	0.015
metabolic process	5e-05	0.016
organic substance metabolic process	8.7e-05	0.026
single-organism membrane organization	0.0001	0.027
ncRNA processing	0.00016	0.04
macromolecule metabolic process	0.00018	0.043

### Sheet: Kidney Specific UP
SUPPLEMENTAL TABLE 4: TISSUE-SPECIFIC GO ENRICHMENT
GO TERM	P-VALUE	Q-VALUE
cellular macromolecule metabolic process	2.4e-12	6.7e-09
RNA metabolic process	3.7e-12	6.7e-09
RNA processing	7.4e-11	8.8e-08
nucleic acid metabolic process	1.2e-10	1.1e-07
cellular metabolic process	9.1e-10	6.5e-07
mRNA processing	2e-09	1e-06
nucleobase-containing compound metabolic process	2e-09	1e-06
cellular nitrogen compound metabolic process	3.4e-09	1.3e-06
cellular aromatic compound metabolic process	3.5e-09	1.3e-06
heterocycle metabolic process	3.5e-09	1.3e-06
nitrogen compound metabolic process	3.9e-09	1.3e-06
organic cyclic compound metabolic process	5.9e-09	1.8e-06
macromolecule metabolic process	7.9e-09	2.2e-06
mRNA metabolic process	1e-08	2.7e-06
primary metabolic process	1.8e-08	4.3e-06
gene expression	2.5e-08	5.7e-06
organic substance metabolic process	6.8e-08	1.4e-05
metabolic process	2.3e-07	4.5e-05
RNA splicing	2.2e-06	0.00041
nucleocytoplasmic transport	6.3e-06	0.0011
nuclear transport	7.3e-06	0.0012
cellular response to stress	1.4e-05	0.0023
positive regulation of RNA metabolic process	4.1e-05	0.0063
macromolecule modification	4.6e-05	0.0067
protein import into nucleus	5.1e-05	0.0067
protein targeting to nucleus	5.1e-05	0.0067
single-organism nuclear import	5.1e-05	0.0067
nuclear import	5.5e-05	0.007
regulation of RNA metabolic process	6.5e-05	0.0081
protein localization to nucleus	8e-05	0.0096
transcription, DNA-templated	8.9e-05	0.01
negative regulation of mRNA processing	0.00011	0.012
regulation of mRNA processing	0.00011	0.012
translational initiation	0.00012	0.013
regulation of gene expression	0.00013	0.014
regulation of mRNA metabolic process	0.00015	0.015
cellular protein metabolic process	0.00017	0.016
regulation of RNA splicing	0.00018	0.017
intracellular transport	0.00022	0.02
regulation of macromolecule metabolic process	0.00022	0.02
response to endoplasmic reticulum stress	0.00025	0.022
regulation of primary metabolic process	0.00026	0.022
negative regulation of mRNA metabolic process	0.00028	0.023
protein import	0.00029	0.023
positive regulation of gene expression	0.00033	0.027
peptidyl-tyrosine dephosphorylation	0.00034	0.027
positive regulation of transcription, DNA-templated	0.00037	0.028
positive regulation of nucleic acid-templated transcription	0.00037	0.028
positive regulation of RNA biosynthetic process	0.00039	0.029
cellular nitrogen compound biosynthetic process	0.0004	0.029
regulation of nitrogen compound metabolic process	0.00043	0.03
nucleic acid-templated transcription	0.00046	0.032
regulation of nucleobase-containing compound metabolic process	0.00048	0.033
positive regulation of macromolecule biosynthetic process	0.0005	0.033
positive regulation of nitrogen compound metabolic process	0.0005	0.033
RNA biosynthetic process	0.00053	0.034
positive regulation of nucleobase-containing compound metabolic process	0.00053	0.034
ncRNA metabolic process	0.00054	0.034
regulation of cellular metabolic process	0.00057	0.035
response to stress	0.0006	0.036
regulation of translational initiation	0.00061	0.036
positive regulation of cellular biosynthetic process	0.00065	0.038
protein modification process	0.00069	0.039
cellular protein modification process	0.00069	0.039
positive regulation of cellular process	0.00078	0.043
establishment of protein localization to organelle	0.00079	0.043
regulation of cellular macromolecule biosynthetic process	0.00088	0.047
regulation of transcription, DNA-templated	0.00093	0.049
negative regulation of intracellular signal transduction	0.00095	0.049
regulation of nucleic acid-templated transcription	0.00095	0.049
positive regulation of biosynthetic process	0.00097	0.049

### Sheet: Common UP
SUPPLEMENTAL TABLE 4: TISSUE-SPECIFIC GO ENRICHMENT
GO TERM	P-VALUE	Q-VALUE
response to endoplasmic reticulum stress	6.7e-34	2.8e-30
ribosome biogenesis	3.5e-26	7.2e-23
ribonucleoprotein complex biogenesis	1.2e-25	1.7e-22
ncRNA metabolic process	1.9e-25	2e-22
cellular response to topologically incorrect protein	4.5e-23	3.7e-20
response to topologically incorrect protein	1.6e-21	1.1e-18
cellular response to unfolded protein	3.8e-20	2.2e-17
endoplasmic reticulum unfolded protein response	3.6e-19	1.9e-16
response to unfolded protein	8.4e-19	3.9e-16
ncRNA processing	1.1e-18	4.6e-16
rRNA metabolic process	1.2e-18	4.6e-16
rRNA processing	3.9e-18	1.4e-15
ERAD pathway	2e-16	6.5e-14
retrograde protein transport, ER to cytosol	3.1e-16	8.5e-14
endoplasmic reticulum to cytosol transport	3.1e-16	8.5e-14
ER-associated ubiquitin-dependent protein catabolic process	6.2e-16	1.6e-13
protein exit from endoplasmic reticulum	3.6e-15	8.8e-13
cellular response to stress	5.9e-15	1.4e-12
intracellular transport	1.7e-13	3.7e-11
RNA processing	3.8e-13	8e-11
ribosomal large subunit biogenesis	8.3e-13	1.6e-10
protein transport	1.3e-12	2.5e-10
intracellular protein transport	2.9e-12	5.3e-10
establishment of protein localization	6.3e-12	1.1e-09
organic substance transport	2.7e-11	4.5e-09
establishment of localization in cell	3.3e-11	5.3e-09
cellular macromolecule metabolic process	8.3e-11	1.3e-08
protein N-linked glycosylation	4.9e-10	7.3e-08
cellular localization	8.9e-10	1.3e-07
negative regulation of response to endoplasmic reticulum stress	9.3e-10	1.3e-07
cellular protein localization	1.1e-09	1.5e-07
protein localization to endoplasmic reticulum	1.2e-09	1.6e-07
cellular macromolecule localization	1.7e-09	2.1e-07
protein localization	1.7e-09	2.1e-07
RNA metabolic process	2.2e-09	2.6e-07
protein N-linked glycosylation via asparagine	3e-09	3.5e-07
peptidyl-asparagine modification	4.3e-09	4.8e-07
gene expression	5.7e-09	6.2e-07
macromolecule localization	6.3e-09	6.7e-07
proteasome-mediated ubiquitin-dependent protein catabolic process	7.8e-09	8e-07
proteasomal protein catabolic process	1.5e-08	1.6e-06
cellular macromolecule catabolic process	1.6e-08	1.6e-06
cellular nitrogen compound metabolic process	1.7e-08	1.7e-06
nitrogen compound metabolic process	1.9e-08	1.8e-06
nucleic acid metabolic process	1.9e-08	1.8e-06
translation	2.6e-08	2.3e-06
cotranslational protein targeting to membrane	2.6e-08	2.3e-06
cellular metabolic process	3e-08	2.6e-06
primary metabolic process	3.8e-08	3.2e-06
glycosylation	3.9e-08	3.2e-06
macromolecule catabolic process	4.1e-08	3.3e-06
Golgi vesicle transport	4.8e-08	3.9e-06
peptide biosynthetic process	6e-08	4.7e-06
macromolecule metabolic process	6.2e-08	4.7e-06
cellular macromolecule biosynthetic process	6.3e-08	4.7e-06
protein folding	7.1e-08	5.3e-06
macromolecule biosynthetic process	7.2e-08	5.3e-06
organic substance biosynthetic process	8.2e-08	5.8e-06
biosynthetic process	1.1e-07	7.8e-06
transport	1.1e-07	7.9e-06
nucleobase-containing compound metabolic process	1.2e-07	8.4e-06
tRNA aminoacylation for protein translation	1.6e-07	1e-05
organic cyclic compound metabolic process	1.6e-07	1e-05
tRNA metabolic process	1.9e-07	1.2e-05
cellular component biogenesis	2e-07	1.3e-05
establishment of localization	2.1e-07	1.3e-05
heterocycle metabolic process	2.1e-07	1.3e-05
peptide metabolic process	2.1e-07	1.3e-05
protein catabolic process	2.4e-07	1.4e-05
proteolysis involved in cellular protein catabolic process	2.4e-07	1.4e-05
intrinsic apoptotic signaling pathway in response to endoplasmic reticulum stress	2.5e-07	1.5e-05
cellular biosynthetic process	2.7e-07	1.5e-05
posttranscriptional regulation of gene expression	2.8e-07	1.6e-05
cellular protein catabolic process	3e-07	1.7e-05
tRNA aminoacylation	3e-07	1.7e-05
cellular aromatic compound metabolic process	3e-07	1.7e-05
regulation of translational initiation	3.1e-07	1.7e-05
amide biosynthetic process	3.3e-07	1.7e-05
regulation of translation	3.3e-07	1.7e-05
establishment of protein localization to endoplasmic reticulum	3.4e-07	1.8e-05
amino acid activation	3.7e-07	1.9e-05
protein glycosylation	4e-07	2e-05
macromolecule glycosylation	4e-07	2e-05
translational initiation	4.2e-07	2.1e-05
modification-dependent protein catabolic process	6.9e-07	3.4e-05
modification-dependent macromolecule catabolic process	9.9e-07	4.8e-05
organic substance metabolic process	1e-06	5e-05
SRP-dependent cotranslational protein targeting to membrane	1.1e-06	5.2e-05
cellular amide metabolic process	1.1e-06	5.2e-05
protein localization to organelle	1.2e-06	5.7e-05
ubiquitin-dependent protein catabolic process	1.3e-06	6.1e-05
regulation of cellular amide metabolic process	1.4e-06	6.1e-05
single-organism carbohydrate metabolic process	1.6e-06	7e-05
protein targeting to ER	1.6e-06	7.2e-05
glycoprotein biosynthetic process	2e-06	8.9e-05
metabolic process	2.2e-06	9.6e-05
ribosomal small subunit biogenesis	2.7e-06	0.00012
cellular component organization or biogenesis	3.4e-06	0.00014
carbohydrate metabolic process	3.6e-06	0.00015
maturation of SSU-rRNA	3.6e-06	0.00015
ribonucleoprotein complex subunit organization	4.1e-06	0.00017
regulation of retrograde protein transport, ER to cytosol	4.4e-06	0.00018
carbohydrate derivative biosynthetic process	4.4e-06	0.00018
ER-associated misfolded protein catabolic process	7.4e-06	0.00029
ribonucleoprotein complex assembly	7.7e-06	0.0003
organonitrogen compound biosynthetic process	7.8e-06	0.0003
cellular response to nutrient levels	8e-06	0.00031
ER to Golgi vesicle-mediated transport	9.5e-06	0.00037
establishment of protein localization to organelle	1.1e-05	0.00041
cellular protein metabolic process	1.1e-05	0.00041
regulation of transcription from RNA polymerase II promoter in response to stress	1.1e-05	0.00043
ER-nucleus signaling pathway	1.3e-05	0.00049
maturation of LSU-rRNA	1.3e-05	0.00049
glycoprotein metabolic process	1.7e-05	0.00062
cellular response to extracellular stimulus	1.7e-05	0.00063
vesicle-mediated transport	1.8e-05	0.00064
cellular response to starvation	1.9e-05	0.00069
response to starvation	2.1e-05	0.00076
regulation of DNA-templated transcription in response to stress	2.3e-05	0.00079
regulation of ERAD pathway	2.5e-05	0.00084
misfolded or incompletely synthesized protein catabolic process	2.5e-05	0.00084
intra-Golgi vesicle-mediated transport	2.5e-05	0.00084
RNA modification	2.5e-05	0.00084
ribosome assembly	3.9e-05	0.0013
response to stress	4.1e-05	0.0014
mannose trimming involved in glycoprotein ERAD pathway	6.5e-05	0.0021
protein demannosylation	6.5e-05	0.0021
protein alpha-1,2-demannosylation	6.5e-05	0.0021
protein deglycosylation involved in glycoprotein catabolic process	6.5e-05	0.0021
cellular response to misfolded protein	7e-05	0.0022
cellular amino acid metabolic process	7.1e-05	0.0023
retrograde vesicle-mediated transport, Golgi to ER	7.9e-05	0.0025
protein targeting	8.2e-05	0.0025
organic substance catabolic process	8.3e-05	0.0026
regulation of protein exit from endoplasmic reticulum	9.3e-05	0.0029
cellular response to glucose starvation	9.6e-05	0.0029
apoptotic signaling pathway	0.0001	0.0032
positive regulation of transcription from RNA polymerase II promoter in response to endoplasmic reticulum stress	0.00012	0.0036
ER overload response	0.00012	0.0036
localization	0.00013	0.0039
cellular catabolic process	0.00015	0.0043
response to misfolded protein	0.00016	0.0046
response to glycoprotein	0.00016	0.0046
glycoprotein ERAD pathway	0.00016	0.0046
positive regulation of transcription from RNA polymerase II promoter in response to stress	0.0002	0.0057
cell redox homeostasis	0.00024	0.0069
intrinsic apoptotic signaling pathway	0.00029	0.0081
cellular response to external stimulus	0.00029	0.0081
protein metabolic process	0.00029	0.0081
transcription from RNA polymerase I promoter	0.0003	0.0083
autophagy	0.00031	0.0084
catabolic process	0.00035	0.0096
macroautophagy	0.00046	0.013
macromolecule modification	0.00047	0.013
regulation of translation in response to endoplasmic reticulum stress	0.00054	0.014
regulation of endoplasmic reticulum stress-induced intrinsic apoptotic signaling pathway	0.00055	0.015
positive regulation of transcription from RNA polymerase I promoter	0.00077	0.02
retrograde transport, vesicle recycling within Golgi	0.00077	0.02
regulation of protein metabolic process	0.00083	0.022
negative regulation of protein exit from endoplasmic reticulum	0.00085	0.022
protein import into nucleus, docking	0.00085	0.022
negative regulation of retrograde protein transport, ER to cytosol	0.00085	0.022
cellular nitrogen compound biosynthetic process	0.00092	0.023
Golgi organization	0.00092	0.023
RNA secondary structure unwinding	0.00095	0.024
negative regulation of endoplasmic reticulum stress-induced intrinsic apoptotic signaling pathway	0.00098	0.024
regulation of protein modification by small protein conjugation or removal	0.001	0.025
cell death	0.0012	0.029
programmed cell death	0.0012	0.029
regulation of protein catabolic process	0.0012	0.029
organonitrogen compound metabolic process	0.0012	0.03
methylation	0.0014	0.035
vesicle fusion with Golgi apparatus	0.0018	0.042
viral translation	0.0018	0.042
regulation of catabolic process	0.0018	0.043
endoplasmic reticulum mannose trimming	0.0019	0.045
viral gene expression	0.002	0.048

### Sheet: Liver Specific DOWN
SUPPLEMENTAL TABLE 4: TISSUE-SPECIFIC GO ENRICHMENT
GO TERM	P-VALUE	Q-VALUE
small molecule metabolic process	7.2e-72	4.1e-68
organic acid metabolic process	8.2e-68	2.3e-64
single-organism metabolic process	1.2e-66	2.2e-63
oxoacid metabolic process	1.1e-62	1.6e-59
carboxylic acid metabolic process	1.5e-60	1.7e-57
oxidation-reduction process	2.2e-58	2.1e-55
monocarboxylic acid metabolic process	5.6e-48	4.6e-45
lipid metabolic process	2.7e-46	1.9e-43
small molecule catabolic process	3.5e-42	2.2e-39
single-organism catabolic process	4.5e-37	2.6e-34
organic acid catabolic process	7.6e-35	3.9e-32
carboxylic acid catabolic process	1.4e-33	6.5e-31
cellular lipid metabolic process	5.6e-30	2.5e-27
small molecule biosynthetic process	9.3e-30	3.8e-27
fatty acid metabolic process	2.8e-29	1e-26
single-organism biosynthetic process	8.5e-28	3e-25
catabolic process	6e-26	2e-23
metabolic process	2.3e-25	7.4e-23
steroid metabolic process	1.7e-24	5.1e-22
organic substance catabolic process	1.9e-24	5.3e-22
cellular catabolic process	3.6e-22	9.6e-20
organic acid biosynthetic process	8.7e-22	2.2e-19
monocarboxylic acid catabolic process	2.3e-21	5.8e-19
lipid biosynthetic process	1.2e-20	2.8e-18
carboxylic acid biosynthetic process	1.2e-20	2.8e-18
fatty acid oxidation	1.3e-20	2.9e-18
lipid oxidation	2.5e-20	5.3e-18
lipid catabolic process	4.8e-20	9.5e-18
cofactor metabolic process	4.9e-20	9.5e-18
fatty acid catabolic process	7.3e-20	1.4e-17
coenzyme metabolic process	1.4e-19	2.5e-17
alcohol metabolic process	8.4e-19	1.5e-16
cellular lipid catabolic process	2.6e-18	4.5e-16
organic substance metabolic process	4.4e-18	7.3e-16
organonitrogen compound catabolic process	7.4e-18	1.2e-15
fatty acid beta-oxidation	1.4e-17	2.3e-15
alpha-amino acid metabolic process	1.8e-16	2.8e-14
lipid modification	9.8e-16	1.5e-13
organic hydroxy compound metabolic process	3.7e-15	5.5e-13
steroid biosynthetic process	8.4e-15	1.2e-12
organonitrogen compound metabolic process	9.2e-15	1.3e-12
lipid localization	1.6e-14	2.1e-12
sterol metabolic process	2.4e-14	3.2e-12
cholesterol metabolic process	4.1e-14	5.3e-12
alpha-amino acid catabolic process	8.1e-14	1e-11
secondary alcohol metabolic process	1.2e-13	1.5e-11
cellular metabolic process	4.1e-13	5e-11
dicarboxylic acid metabolic process	4.5e-13	5.3e-11
cellular amino acid metabolic process	8.1e-13	9.4e-11
cellular amino acid catabolic process	2.4e-12	2.7e-10
primary metabolic process	2.5e-12	2.8e-10
regulation of lipid metabolic process	4.7e-11	5.2e-09
monocarboxylic acid biosynthetic process	7.5e-11	8.1e-09
sulfur compound metabolic process	7.7e-11	8.1e-09
isoprenoid metabolic process	2e-10	2e-08
lipid transport	7e-10	7.1e-08
acyl-CoA metabolic process	7.5e-10	7.3e-08
thioester metabolic process	7.5e-10	7.3e-08
coenzyme biosynthetic process	1.1e-09	1.1e-07
terpenoid metabolic process	2.7e-09	2.6e-07
generation of precursor metabolites and energy	3.1e-09	2.9e-07
diterpenoid metabolic process	4.4e-09	4e-07
very long-chain fatty acid metabolic process	4.9e-09	4.5e-07
response to extracellular stimulus	1.1e-08	9.9e-07
regulation of biological quality	1.1e-08	9.9e-07
positive regulation of lipid metabolic process	1.9e-08	1.6e-06
response to chemical	2.5e-08	2.1e-06
single-organism process	2.5e-08	2.1e-06
energy derivation by oxidation of organic compounds	8.1e-08	6.6e-06
cofactor biosynthetic process	9.5e-08	7.7e-06
response to nutrient levels	1e-07	8e-06
cellular ketone metabolic process	1.2e-07	9.3e-06
acylglycerol metabolic process	1.2e-07	9.3e-06
cellular carbohydrate metabolic process	1.5e-07	1.2e-05
neutral lipid metabolic process	1.6e-07	1.2e-05
glutamine family amino acid metabolic process	1.6e-07	1.2e-05
pyridine-containing compound metabolic process	1.7e-07	1.2e-05
oxidoreduction coenzyme metabolic process	1.9e-07	1.4e-05
lipid homeostasis	2e-07	1.5e-05
aromatic amino acid family catabolic process	2.6e-07	1.8e-05
carbohydrate catabolic process	2.6e-07	1.8e-05
primary alcohol metabolic process	2.7e-07	1.9e-05
triglyceride metabolic process	2.9e-07	2e-05
carbohydrate metabolic process	3.1e-07	2.1e-05
cellular amino acid biosynthetic process	3.3e-07	2.2e-05
cholesterol biosynthetic process	3.3e-07	2.2e-05
liver development	3.4e-07	2.2e-05
single-organism carbohydrate catabolic process	4.1e-07	2.7e-05
secondary alcohol biosynthetic process	4.3e-07	2.8e-05
response to hormone	4.6e-07	2.9e-05
hepaticobiliary system development	4.7e-07	2.9e-05
glutamate metabolic process	4.7e-07	2.9e-05
retinoid metabolic process	5.2e-07	3.1e-05
regulation of lipid biosynthetic process	5.2e-07	3.1e-05
cellular modified amino acid metabolic process	5.4e-07	3.2e-05
nicotinamide nucleotide metabolic process	6.1e-07	3.6e-05
pyridine nucleotide metabolic process	6.1e-07	3.6e-05
organic hydroxy compound transport	7.1e-07	4.1e-05
alcohol biosynthetic process	8.2e-07	4.7e-05
regulation of cholesterol transport	8.7e-07	4.9e-05
regulation of sterol transport	8.7e-07	4.9e-05
cellular respiration	1.1e-06	6.4e-05
response to organic cyclic compound	1.2e-06	6.6e-05
aerobic respiration	1.3e-06	7.1e-05
amino-acid betaine metabolic process	1.3e-06	7.2e-05
monosaccharide metabolic process	1.5e-06	8e-05
cholesterol transport	1.5e-06	8.2e-05
sterol biosynthetic process	1.7e-06	9e-05
sterol transport	1.8e-06	9.5e-05
alcohol catabolic process	1.9e-06	9.6e-05
response to oxygen-containing compound	1.9e-06	9.6e-05
glucose metabolic process	2e-06	0.0001
hexose metabolic process	2.4e-06	0.00012
single-organism carbohydrate metabolic process	2.7e-06	0.00013
homeostatic process	2.8e-06	0.00014
cholesterol efflux	3e-06	0.00015
aromatic amino acid family metabolic process	3e-06	0.00015
reactive nitrogen species metabolic process	3.5e-06	0.00017
response to nutrient	3.6e-06	0.00017
organophosphate metabolic process	3.7e-06	0.00018
bile acid metabolic process	3.8e-06	0.00018
chemical homeostasis	3.8e-06	0.00018
fatty acid biosynthetic process	4.5e-06	0.00021
response to drug	4.9e-06	0.00022
alpha-amino acid biosynthetic process	4.9e-06	0.00022
response to organic substance	5.8e-06	0.00026
reactive oxygen species metabolic process	6.6e-06	0.0003
organophosphate biosynthetic process	7.3e-06	0.00033
regulation of steroid metabolic process	8.2e-06	0.00036
response to carbohydrate	1e-05	0.00045
long-chain fatty acid metabolic process	1.2e-05	0.00052
nucleobase-containing small molecule metabolic process	1.4e-05	0.00061
cellular hormone metabolic process	1.4e-05	0.00061
lipid storage	1.4e-05	0.00061
regulation of lipid storage	1.5e-05	0.00063
organic hydroxy compound catabolic process	1.5e-05	0.00063
hexose biosynthetic process	1.7e-05	0.00069
response to lipid	2.2e-05	0.00089
monosaccharide biosynthetic process	2.2e-05	0.0009
NAD metabolic process	2.3e-05	0.00094
regulation of cholesterol metabolic process	2.5e-05	0.001
response to inorganic substance	2.7e-05	0.0011
glycerolipid metabolic process	2.9e-05	0.0012
nicotinamide nucleotide biosynthetic process	3.3e-05	0.0013
pyridine nucleotide biosynthetic process	3.3e-05	0.0013
negative regulation of lipid storage	3.4e-05	0.0013
gland development	3.4e-05	0.0013
positive regulation of cholesterol transport	4.6e-05	0.0017
pyridine-containing compound biosynthetic process	4.6e-05	0.0017
positive regulation of sterol transport	4.6e-05	0.0017
response to metal ion	5e-05	0.0019
carbohydrate biosynthetic process	5e-05	0.0019
regulation of cellular carbohydrate metabolic process	5.1e-05	0.0019
organic hydroxy compound biosynthetic process	5.5e-05	0.002
gluconeogenesis	5.8e-05	0.0021
regulation of reactive oxygen species metabolic process	6e-05	0.0022
response to monosaccharide	6.2e-05	0.0022
fatty acid beta-oxidation using acyl-CoA dehydrogenase	6.4e-05	0.0023
complement activation	6.6e-05	0.0024
indolalkylamine metabolic process	7e-05	0.0025
tryptophan metabolic process	7e-05	0.0025
acetyl-CoA metabolic process	7.2e-05	0.0025
single-organism transport	9.2e-05	0.0032
regulation of carbohydrate metabolic process	0.0001	0.0035
cellular response to external stimulus	0.0001	0.0036
nitrogen cycle metabolic process	0.00011	0.0036
NAD biosynthetic process	0.00011	0.0036
protein homotetramerization	0.00011	0.0037
response to cytokine	0.00011	0.0038
ethanol metabolic process	0.00012	0.0039
monocarboxylic acid transport	0.00012	0.0041
positive regulation of glucose metabolic process	0.00013	0.0043
unsaturated fatty acid metabolic process	0.00014	0.0044
single-organism localization	0.00014	0.0045
plasma lipoprotein particle clearance	0.00014	0.0046
heat generation	0.00014	0.0046
glutamine family amino acid catabolic process	0.00015	0.0049
organic cyclic compound catabolic process	0.00016	0.0051
pyruvate metabolic process	0.00017	0.0053
energy reserve metabolic process	0.00017	0.0053
cellular amine metabolic process	0.00017	0.0054
complement activation, classical pathway	0.00018	0.0055
positive regulation of reactive oxygen species metabolic process	0.00018	0.0057
cellular response to extracellular stimulus	0.00019	0.0058
response to oxidative stress	0.00019	0.0059
nitric oxide biosynthetic process	0.0002	0.0059
retinol metabolic process	0.0002	0.0059
L-lysine catabolic process to acetyl-CoA	0.0002	0.0059
ethanol oxidation	0.0002	0.0059
'de novo' NAD biosynthetic process from tryptophan	0.0002	0.0059
lysine catabolic process	0.0002	0.0059
L-lysine metabolic process	0.0002	0.0059
L-lysine catabolic process	0.0002	0.0059
indole-containing compound catabolic process	0.00021	0.006
tryptophan catabolic process	0.00021	0.006
indolalkylamine catabolic process	0.00021	0.006
single-organism cellular process	0.00021	0.0061
positive regulation of steroid metabolic process	0.00021	0.0061
intestinal absorption	0.00021	0.0061
cellular biogenic amine catabolic process	0.00022	0.0061
cellular response to chemical stimulus	0.00022	0.0061
positive regulation of nitric oxide metabolic process	0.00022	0.0062
positive regulation of nitric oxide biosynthetic process	0.00022	0.0062
positive regulation of protein kinase B signaling	0.00025	0.007
response to wounding	0.00026	0.0071
nitric oxide metabolic process	0.00028	0.0077
bile acid biosynthetic process	0.0003	0.0081
amine catabolic process	0.0003	0.0081
regulation of cholesterol biosynthetic process	0.0003	0.0081
protein activation cascade	0.0003	0.0081
organic anion transport	0.0003	0.0081
positive regulation of cellular carbohydrate metabolic process	0.00031	0.0084
glycosyl compound metabolic process	0.00033	0.0089
response to hexose	0.00035	0.0092
regulation of hormone levels	0.00037	0.0097
organonitrogen compound biosynthetic process	0.00038	0.0099
locomotor rhythm	0.00039	0.01
water-soluble vitamin metabolic process	0.00039	0.01
regulation of nitric oxide biosynthetic process	0.00039	0.01
arginine metabolic process	0.0004	0.01
response to transition metal nanoparticle	0.00043	0.011
locomotory behavior	0.00047	0.012
response to peptide	0.00047	0.012
phosphorus metabolic process	0.00048	0.012
lysine metabolic process	0.00048	0.012
response to phenylpropanoid	0.00048	0.012
fatty acid alpha-oxidation	0.00048	0.012
regulation of intestinal absorption	0.00051	0.013
regulation of alcohol biosynthetic process	0.00052	0.013
carbohydrate homeostasis	0.00052	0.013
glucose homeostasis	0.00052	0.013
negative regulation of cellular carbohydrate metabolic process	0.00054	0.013
amine metabolic process	0.00055	0.013
response to endogenous stimulus	0.00058	0.014
tricarboxylic acid cycle	0.00059	0.014
drug transport	0.00059	0.014
transmembrane receptor protein tyrosine kinase signaling pathway	0.00061	0.014
ADP metabolic process	0.00061	0.014
transport	0.00062	0.015
phosphate-containing compound metabolic process	0.00062	0.015
nucleoside phosphate metabolic process	0.00063	0.015
sterol homeostasis	0.00064	0.015
cholesterol homeostasis	0.00064	0.015
cellular response to ketone	0.00066	0.015
regulation of glucose metabolic process	0.00066	0.015
glutamine family amino acid biosynthetic process	0.00068	0.016
response to steroid hormone	0.00069	0.016
response to glucose	0.0007	0.016
platelet-derived growth factor receptor signaling pathway	0.0007	0.016
nucleoside metabolic process	0.00072	0.016
reactive oxygen species biosynthetic process	0.00072	0.016
cellular response to hormone stimulus	0.00073	0.016
establishment of localization	0.00076	0.017
ATP metabolic process	0.00079	0.018
positive regulation of carbohydrate metabolic process	0.00079	0.018
temperature homeostasis	0.0008	0.018
positive regulation of reactive oxygen species biosynthetic process	0.0008	0.018
purine ribonucleoside triphosphate metabolic process	0.0008	0.018
response to cadmium ion	0.00082	0.018
flavonoid glucuronidation	0.00087	0.019
tetrahydrofolate metabolic process	0.00087	0.019
flavonoid biosynthetic process	0.00087	0.019
nucleotide metabolic process	0.00088	0.019
superoxide metabolic process	0.00091	0.02
quinolinate metabolic process	0.00094	0.02
response to peptide hormone	0.00095	0.02
multicellular organismal homeostasis	0.00095	0.02
blood vessel development	0.00098	0.021
purine ribonucleoside diphosphate metabolic process	0.00099	0.021
organ regeneration	0.00099	0.021
purine nucleoside diphosphate metabolic process	0.00099	0.021
mitochondrion morphogenesis	0.001	0.021
regulation of lipid transport	0.001	0.021
glutathione metabolic process	0.001	0.021
fatty acid elongation	0.001	0.021
blood vessel morphogenesis	0.0011	0.022
negative regulation of insulin secretion involved in cellular response to glucose stimulus	0.0011	0.022
carboxylic acid transport	0.0011	0.022
humoral immune response mediated by circulating immunoglobulin	0.0011	0.022
regulation of protein kinase B signaling	0.0011	0.022
organic substance transport	0.0011	0.023
regulation of plasma lipoprotein particle levels	0.0012	0.023
ribonucleoside triphosphate metabolic process	0.0012	0.023
protein oligomerization	0.0012	0.024
pteridine-containing compound metabolic process	0.0012	0.024
purine ribonucleoside metabolic process	0.0012	0.025
purine nucleoside triphosphate metabolic process	0.0013	0.025
wound healing	0.0013	0.026
biosynthetic process	0.0013	0.026
purine nucleobase metabolic process	0.0013	0.026
cellular glucuronidation	0.0013	0.026
dicarboxylic acid biosynthetic process	0.0014	0.027
peroxisome organization	0.0014	0.028
cellular carbohydrate catabolic process	0.0014	0.028
aspartate family amino acid metabolic process	0.0014	0.028
purine nucleoside metabolic process	0.0014	0.028
localization	0.0014	0.028
negative regulation of lipid biosynthetic process	0.0015	0.028
negative regulation of carbohydrate metabolic process	0.0015	0.028
response to stress	0.0015	0.028
nucleoside monophosphate metabolic process	0.0015	0.028
organophosphate ester transport	0.0015	0.028
response to external stimulus	0.0015	0.029
epidermal growth factor receptor signaling pathway	0.0016	0.029
'de novo' NAD biosynthetic process	0.0016	0.03
very long-chain fatty acid catabolic process	0.0016	0.03
ethanol catabolic process	0.0016	0.03
tryptophan catabolic process to kynurenine	0.0016	0.03
response to ketone	0.0016	0.03
uronic acid metabolic process	0.0016	0.03
glucuronate metabolic process	0.0016	0.03
negative regulation of gluconeogenesis	0.0016	0.03
cellular modified amino acid biosynthetic process	0.0017	0.03
organic acid transport	0.0017	0.031
ribonucleoside diphosphate metabolic process	0.0017	0.031
cellular response to nutrient levels	0.0017	0.031
urate metabolic process	0.0019	0.033
protein homooligomerization	0.0019	0.034
protein tetramerization	0.0021	0.037
nucleoside diphosphate metabolic process	0.0021	0.037
regulation of cellular ketone metabolic process	0.0023	0.04
hemostasis	0.0023	0.041
folic acid-containing compound metabolic process	0.0024	0.042
flavonoid metabolic process	0.0024	0.042
response to stilbenoid	0.0024	0.042
removal of superoxide radicals	0.0024	0.042
regulation of lipoprotein particle clearance	0.0024	0.042
cellular response to starvation	0.0024	0.042
positive regulation of cholesterol biosynthetic process	0.0025	0.043
regulation of intestinal cholesterol absorption	0.0025	0.043
positive regulation of cholesterol metabolic process	0.0025	0.043
hydrogen peroxide metabolic process	0.0026	0.044
positive regulation of lipid biosynthetic process	0.0026	0.044
response to reactive oxygen species	0.0026	0.044
regeneration	0.0026	0.044
positive regulation of glucose transport	0.0027	0.045
vasculature development	0.0027	0.045
regulation of reactive oxygen species biosynthetic process	0.0028	0.048
indole-containing compound metabolic process	0.0029	0.048
coagulation	0.0029	0.048

### Sheet: Kidney Specific DOWN
SUPPLEMENTAL TABLE 4: TISSUE-SPECIFIC GO ENRICHMENT
GO TERM	P-VALUE	Q-VALUE	*no significant terms based on q-values
carbohydrate derivative transport	7.7e-05	0.22
glycoprotein metabolic process	0.00066	0.6
glycoprotein biosynthetic process	0.0008	0.6
nitrogen compound transport	0.00084	0.6
chondroitin sulfate proteoglycan biosynthetic process	0.0013	0.64
localization	0.0014	0.64
transmembrane transport	0.0039	1
single-organism transport	0.004	1
chondroitin sulfate proteoglycan metabolic process	0.0048	1
single-organism localization	0.0051	1
establishment of localization	0.0056	1
protein glycosylation	0.0064	1
macromolecule glycosylation	0.0064	1
glycosylation	0.0075	1
carbohydrate derivative biosynthetic process	0.0083	1
carbohydrate derivative metabolic process	0.0089	1
transport	0.0096	1
skeletal system development	0.01	1
carbohydrate metabolic process	0.014	1
proteoglycan biosynthetic process	0.015	1
ion transport	0.016	1
single-organism carbohydrate metabolic process	0.021	1
cilium organization	0.023	1
cilium morphogenesis	0.024	1
epidermis development	0.025	1
oligosaccharide metabolic process	0.029	1
neural tube closure	0.031	1
tube closure	0.032	1
glycosaminoglycan biosynthetic process	0.032	1
canonical Wnt signaling pathway involved in osteoblast differentiation	0.033	1
skin development	0.036	1
organic substance transport	0.036	1
chondroitin sulfate metabolic process	0.036	1
cell projection organization	0.036	1
aminoglycan biosynthetic process	0.037	1
primary neural tube formation	0.037	1
regulation of osteoclast differentiation	0.039	1
cilium assembly	0.04	1
negative regulation of protein transport	0.041	1
glucosamine-containing compound metabolic process	0.044	1
regulation of myeloid leukocyte differentiation	0.044	1
ion transmembrane transport	0.044	1
cell projection morphogenesis	0.044	1
proteoglycan metabolic process	0.045	1
aminoglycan metabolic process	0.045	1
negative regulation of establishment of protein localization	0.049	1

### Sheet: Common DOWN
SUPPLEMENTAL TABLE 4: TISSUE-SPECIFIC GO ENRICHMENT
GO TERM	P-VALUE	Q-VALUE
oxidation-reduction process	2.1e-06	0.0039
single-organism metabolic process	3.1e-06	0.0039
regulation of biological quality	1.8e-05	0.013
organic acid catabolic process	2e-05	0.013
small molecule catabolic process	2.5e-05	0.013
single-organism catabolic process	6e-05	0.025
carboxylic acid catabolic process	9.6e-05	0.029
hormone metabolic process	9.6e-05	0.029
organic acid metabolic process	0.0001	0.029
monocarboxylic acid metabolic process	0.00014	0.035
carboxylic acid metabolic process	0.00016	0.035
oxoacid metabolic process	0.00017	0.035
lipid metabolic process	0.00022	0.043
