## Supplemental Table 6 for "The dynamic effect of regulatory genetic variation on the *in vivo* ER stress transcriptional response"

### Sheet: Upregulated Kidney
SUPPLEMENTAL TABLE 6 - GO ENRICHMENT ANALYSIS OF STRAIN-DEPENDENT GENES
GO TERM	P-VALUE	Q-VALUE
ER to Golgi vesicle-mediated transport	4.8e-10	8.1e-07
protein transport	1.5e-09	1.3e-06
protein folding	1.3e-08	7.1e-06
vesicle-mediated transport	5.4e-08	2.3e-05
cellular amino acid biosynthetic process	8.2e-08	2.8e-05
endoplasmic reticulum unfolded protein response	1.9e-06	0.00053
ER-associated ubiquitin-dependent protein catabolic process	8.3e-06	0.002
L-serine biosynthetic process	5.5e-05	0.011
retrograde vesicle-mediated transport, Golgi to ER	5.7e-05	0.011
response to endoplasmic reticulum stress	8.8e-05	0.015
apoptotic process	0.00014	0.02
ER-associated misfolded protein catabolic process	0.00014	0.02
intra-Golgi vesicle-mediated transport	0.00019	0.025
transport	0.00033	0.039
lipid metabolic process	0.00036	0.04

### Sheet: Upregulated Liver
SUPPLEMENTAL TABLE 6 - GO ENRICHMENT ANALYSIS OF STRAIN-DEPENDENT GENES
GO TERM	P-VALUE	Q-VALUE	*No significant enrichment based on q-values
response to stress	0.00064	0.48
apoptotic signaling pathway	0.001	0.48
positive regulation of programmed cell death	0.001	0.48
skeletal muscle cell differentiation	0.0014	0.48
tissue development	0.0015	0.48
positive regulation of cell death	0.0015	0.48
skeletal muscle tissue development	0.0019	0.53
skeletal muscle organ development	0.0022	0.53
nitrogen compound transport	0.003	0.63
intrinsic apoptotic signaling pathway in response to DNA damage	0.0032	0.63
signal transduction by p53 class mediator	0.0045	0.64
cell differentiation	0.0051	0.64
cellular developmental process	0.0053	0.64
intrinsic apoptotic signaling pathway in response to DNA damage by p53 class mediator	0.0055	0.64
single-organism cellular process	0.0055	0.64
striated muscle tissue development	0.0055	0.64
cellular senescence	0.0063	0.64
regulation of cell communication	0.0067	0.64
single-organism process	0.0067	0.64
muscle tissue development	0.0071	0.64
regulation of programmed cell death	0.0071	0.64
regulation of signaling	0.0072	0.64
response to toxic substance	0.0077	0.65
phosphate-containing compound metabolic process	0.0088	0.68
phosphorus metabolic process	0.0089	0.68
phosphorylation	0.0091	0.68
regulation of cell death	0.012	0.86
cellular lipid metabolic process	0.012	0.86
regulation of cell-substrate adhesion	0.013	0.86
epithelium development	0.013	0.86
single-organism localization	0.015	0.88
regulation of signal transduction	0.015	0.88
intrinsic apoptotic signaling pathway by p53 class mediator	0.018	0.95
regulation of apoptotic process	0.019	0.95
response to organic cyclic compound	0.02	0.95
fat cell differentiation	0.021	0.95
regulation of apoptotic signaling pathway	0.021	0.95
positive regulation of apoptotic process	0.021	0.95
carboxylic acid metabolic process	0.021	0.95
small molecule metabolic process	0.021	0.95
oxoacid metabolic process	0.022	0.95
apoptotic process	0.022	0.95
muscle organ development	0.022	0.95
negative regulation of cellular process	0.023	0.95
hexose metabolic process	0.023	0.95
negative regulation of biological process	0.024	0.95
animal organ development	0.024	0.95
organic acid transport	0.025	0.95
monosaccharide metabolic process	0.025	0.95
wound healing	0.026	0.95
regulation of peptide hormone secretion	0.026	0.95
cell aging	0.026	0.95
response to stimulus	0.027	0.95
regulation of peptide secretion	0.027	0.95
positive regulation of lymphocyte mediated immunity	0.028	0.95
regulation of peptide transport	0.028	0.95
positive regulation of adaptive immune response based on somatic recombination of immune receptors built from immunoglobulin superfamily domains	0.03	0.95
programmed cell death	0.03	0.95
epithelial cell differentiation	0.03	0.95
regulation of fibroblast proliferation	0.031	0.95
regulation of response to stimulus	0.032	0.95
carboxylic acid transport	0.032	0.95
fibroblast proliferation	0.032	0.95
muscle structure development	0.032	0.95
negative regulation of cell proliferation	0.033	0.95
amino acid transport	0.033	0.95
positive regulation of adaptive immune response	0.033	0.95
organic acid metabolic process	0.033	0.95
organic substance transport	0.034	0.97
localization	0.037	1
positive regulation of cell-substrate adhesion	0.037	1
response to extracellular stimulus	0.038	1
positive regulation of leukocyte mediated immunity	0.039	1
peptidyl-tyrosine phosphorylation	0.04	1
cellular response to stress	0.04	1
peptide hormone secretion	0.04	1
peptidyl-tyrosine modification	0.04	1
positive regulation of type 2 immune response	0.041	1
intrinsic apoptotic signaling pathway	0.041	1
unsaturated fatty acid metabolic process	0.043	1
positive regulation of phosphorylation	0.043	1
peptide secretion	0.044	1
cell death	0.045	1
regulation of hormone secretion	0.046	1
response to external stimulus	0.047	1
organic anion transport	0.048	1
lipid metabolic process	0.049	1
cell-substrate adhesion	0.049	1
establishment of localization	0.049	1

### Sheet: Downregulated Kidney
SUPPLEMENTAL TABLE 6 - GO ENRICHMENT ANALYSIS OF STRAIN-DEPENDENT GENES
GO TERM	P-VALUE	Q-VALUE
oxidation-reduction process	2.5e-22	4.9e-19
metabolic process	4.2e-18	4.2e-15
lipid metabolic process	1.9e-11	1.3e-08
transmembrane transport	1.7e-09	8.3e-07
transport	7.7e-09	3e-06
fatty acid metabolic process	5.4e-07	0.00018
pyridine nucleotide biosynthetic process	1.2e-05	0.0035
acyl-CoA metabolic process	4.2e-05	0.01
glutathione metabolic process	0.00014	0.031
sodium-independent organic anion transport	0.00021	0.041

### Sheet: Downregulated Liver
SUPPLEMENTAL TABLE 6 - GO ENRICHMENT ANALYSIS OF STRAIN-DEPENDENT GENES
GO TERM	P-VALUE	Q-VALUE	*Only two terms were significant based on q-values
cellular response to interferon-beta	1.6e-05	0.022
response to interferon-beta	3.2e-05	0.023
defense response to other organism	0.00043	0.2
response to cytokine	0.00082	0.21
cellular response to cytokine stimulus	0.00085	0.21
defense response	0.00091	0.21
response to other organism	0.0043	0.77
response to external biotic stimulus	0.0044	0.77
response to biotic stimulus	0.0063	0.99
negative regulation of viral genome replication	0.011	1
carbohydrate catabolic process	0.012	1
regulation of eIF2 alpha phosphorylation by heme	0.018	1
defense response to virus	0.025	1
response to stress	0.027	1
interspecies interaction between organisms	0.031	1
symbiosis, encompassing mutualism through parasitism	0.031	1
innate immune response	0.032	1
regulation of viral genome replication	0.032	1
negative regulation of viral life cycle	0.035	1
regulation of symbiosis, encompassing mutualism through parasitism	0.035	1
oxygen transport	0.036	1
immune response	0.037	1
response to external stimulus	0.04	1
viral genome replication	0.041	1
cellular response to interferon-alpha	0.044	1
immune system process	0.046	1
response to virus	0.046	1
