## Supplemental Table 7 for "The dynamic effect of regulatory genetic variation on the *in vivo* ER stress transcriptional response"

### Sheet: Liver
SUPPLEMENTARY TABLE 7 - COUNTS FOR EACH REGULATORY MECHANISM
Category	Control	TM
cis-	580	617
trans-	392	449
cis-+trans-	304	258
cis-xtrans-	124	132
compensatory	210	222
conserved	2704	2329
ambiguous	1312	1619

### Sheet: Kidney
SUPPLEMENTARY TABLE 7 - COUNTS FOR EACH REGULATORY MECHANISM
Category	Control	TM
cis-	710	825
trans-	288	230
cis-+trans-	229	283
cis-xtrans-	115	121
compensatory	296	400
conserved	4500	4373
ambiguous	1557	1463
