## Supplemental Table 11 for "The dynamic effect of regulatory genetic variation on the *in vivo* ER stress transcriptional response"

### Sheet: Common Genes
SUPPLEMENTAL TABLE 11 - TRANSCRIPTION FACTOR BINDING SITE ENRICHMENT ANALYSIS
TF	JASPAR ID	Class	Family	Tax group	IC	GC Content	Target gene hits	Target gene non-hits	Background gene hits	Background gene non-hits	Target TFBS hits	Target TFBS nucleotide rate	Background TFBS hits	Background TFBS nucleotide rate	Z-score	Fisher score
NFYA	MA0060.1	Other Alpha-Helix	NFY CCAAT-binding	vertebrates	12.925	0.523	175	377	4702	24645	322	0.0122	6674	0.0058	54.798	43.353
Klf4	MA0039.2	Zinc-coordinating	BetaBetaAlpha-zinc finger	vertebrates	12.618	0.771	362	190	13351	15996	1561	0.037	56231	0.0306	24.315	46.968
GABPA	MA0062.2	Winged Helix-Turn-Helix	Ets	vertebrates	13.335	0.647	251	301	7978	21369	437	0.0114	13621	0.00814	23.497	43.992
HIF1A::ARNT	MA0259.1	Zipper-Type	Helix-Loop-Helix	vertebrates	9.74	0.657	282	270	9844	19503	753	0.0143	25933	0.0113	18.48	37.896
SP1	MA0079.2	Zinc-coordinating	BetaBetaAlpha-zinc finger	vertebrates	11.129	0.82	321	231	11970	17377	1285	0.0305	47867	0.026	18.143	35.724
ELK1	MA0028.1	Winged Helix-Turn-Helix	Ets	vertebrates	8.812	0.568	334	218	12553	16794	925	0.0219	33574	0.0183	17.859	37.023
ELK4	MA0076.1	Winged Helix-Turn-Helix	Ets	vertebrates	14.123	0.583	155	397	4839	24508	215	0.00459	6480	0.00317	16.366	25.273
Zfx	MA0146.1	Zinc-coordinating	BetaBetaAlpha-zinc finger	vertebrates	13.077	0.749	231	321	8256	21091	516	0.0171	18711	0.0142	15.831	25.873
Myc	MA0147.1	Zipper-Type	Helix-Loop-Helix	vertebrates	11.157	0.686	188	364	6875	22472	342	0.00811	11686	0.00635	14.35	18.063
MYC::MAX	MA0059.1	Zipper-Type	Helix-Loop-Helix	vertebrates	14.237	0.602	85	467	2396	26951	99	0.00258	2808	0.00168	14.306	17.654
Arnt	MA0004.1	Zipper-Type	Helix-Loop-Helix	vertebrates	10.992	0.642	183	369	5871	23476	308	0.00438	9698	0.00316	14.082	28.256
znf143	MA0088.1	Zinc-coordinating	BetaBetaAlpha-zinc finger	vertebrates	17.541	0.53	37	515	981	28366	39	0.00185	1043	0.00113	13.784	9.405
CREB1	MA0018.2	Zipper-Type	Leucine Zipper	vertebrates	10.139	0.523	214	338	7425	21922	346	0.00656	11645	0.00506	13.705	26.239
Egr1	MA0162.1	Zinc-coordinating	BetaBetaAlpha-zinc finger	vertebrates	14.456	0.739	156	396	5233	24114	241	0.00629	8215	0.00491	12.748	20.196
MAX	MA0058.1	Zipper-Type	Helix-Loop-Helix	vertebrates	12.685	0.571	180	372	6263	23084	274	0.0065	9380	0.0051	12.735	20.915
Mycn	MA0104.2	Zipper-Type	Helix-Loop-Helix	vertebrates	11.104	0.699	192	360	7026	22321	348	0.00825	12350	0.00671	12.223	18.479
USF1	MA0093.1	Zipper-Type	Helix-Loop-Helix	vertebrates	11.29	0.643	206	346	7646	21701	356	0.00591	13379	0.00509	7.452	18.966
MZF1_5-13	MA0057.1	Zinc-coordinating	BetaBetaAlpha-zinc finger	vertebrates	9.4	0.588	298	254	12617	16730	1106	0.0262	45229	0.0246	6.865	15.555
Arnt::Ahr	MA0006.1	Zipper-Type	Helix-Loop-Helix	vertebrates	9.532	0.715	322	230	13130	16217	1077	0.0153	43558	0.0142	6.114	22.619
EWSR1-FLI1	MA0149.1	Winged Helix-Turn-Helix	Ets	vertebrates	32.871	0.554	5	547	117	29230	5	0.000213	117	0.000114	5.932	2.577
PLAG1	MA0163.1	Zinc-coordinating	BetaBetaAlpha-zinc finger	vertebrates	19.352	0.798	31	521	1174	28173	38	0.00126	1299	0.000989	5.614	3.201
MIZF	MA0131.1	Zinc-coordinating	BetaBetaAlpha-zinc finger	vertebrates	13.197	0.61	48	504	1587	27760	52	0.00123	1779	0.000967	5.531	6.81
Ar	MA0007.1	Zinc-coordinating	Hormone-nuclear Receptor	vertebrates	15.703	0.498	10	542	298	29049	10	0.000522	306	0.000366	5.246	2.793
RORA_1	MA0071.1	Zinc-coordinating	Hormone-nuclear Receptor	vertebrates	13.19	0.424	171	381	6596	22751	252	0.00598	10032	0.00545	4.592	12.684
ZEB1	MA0103.1	Zinc-coordinating	BetaBetaAlpha-zinc finger	vertebrates	8.305	0.557	424	128	17585	11762	2358	0.0335	99064	0.0323	4.536	37.258
INSM1	MA0155.1	Zinc-coordinating	BetaBetaAlpha-zinc finger	vertebrates	14.862	0.667	138	414	5833	23514	239	0.0068	9612	0.00627	4.353	6.157
STAT1	MA0137.2	Ig-fold	Stat	vertebrates	13.119	0.452	109	443	4315	25032	141	0.00501	5596	0.00456	4.344	7.05
Myb	MA0100.1	Helix-Turn-Helix	Myb	vertebrates	9.883	0.591	319	233	12390	16957	820	0.0156	34172	0.0149	3.718	29.09
Ddit3::Cebpa	MA0019.1	Zipper-Type	Leucine Zipper	vertebrates	11.652	0.483	90	462	3745	25602	122	0.00347	4873	0.00318	3.362	4.634
NF-kappaB	MA0061.1	Ig-fold	Rel	vertebrates	13.345	0.621	161	391	6473	22874	261	0.00619	10689	0.00581	3.221	9.599
CTCF	MA0139.1	Zinc-coordinating	BetaBetaAlpha-zinc finger	vertebrates	17.205	0.645	47	505	1968	27379	55	0.00248	2189	0.00226	2.95	2.827
Pax4	MA0068.1	Helix-Turn-Helix	Homeo	vertebrates	11.004	0.441	2	550	60	29287	2	0.000142	60	9.78e-05	2.839	1.146
TLX1::NFIC	MA0119.1	Helix-Turn-Helix::Other	Homeo::Nuclear Factor I-CCAAT-binding	vertebrates	19.665	0.598	16	536	615	28732	17	0.000564	643	0.000489	2.167	2.064
NHLH1	MA0048.1	Zipper-Type	Helix-Loop-Helix	vertebrates	14.132	0.674	108	444	4070	25277	133	0.00378	5494	0.00358	2.166	8.755
RXR::RAR_DR5	MA0159.1	Zinc-coordinating	Hormone-nuclear Receptor	vertebrates	16.004	0.535	21	531	817	28530	22	0.000887	873	0.000807	1.804	2.312
Gfi	MA0038.1	Zinc-coordinating	BetaBetaAlpha-zinc finger	vertebrates	9.47	0.391	297	255	12096	17251	738	0.0175	31605	0.0172	1.586	19.841
Zfp423	MA0116.1	Zinc-coordinating	BetaBetaAlpha-zinc finger	vertebrates	17.925	0.679	99	453	4275	25072	144	0.00512	6085	0.00496	1.467	4.054
SPI1	MA0080.2	Winged Helix-Turn-Helix	Ets	vertebrates	9.64	0.435	362	190	15125	14222	1222	0.0203	52543	0.02	1.336	24.335
RUNX1	MA0002.2	Ig-fold	Runt	vertebrates	10.401	0.502	306	246	12766	16581	781	0.0204	33642	0.0201	1.169	17.946
ZNF354C	MA0130.1	Zinc-coordinating	BetaBetaAlpha-zinc finger	vertebrates	8.958	0.615	423	129	17971	11376	2782	0.0396	120324	0.0392	1.114	31.632
REL	MA0101.1	Ig-fold	Rel	vertebrates	10.515	0.559	203	349	8583	20764	383	0.00908	16496	0.00897	0.779	9.244
ESR1	MA0112.2	Zinc-coordinating	Hormone-nuclear Receptor	vertebrates	13.563	0.594	5	547	203	29144	5	0.000237	204	0.000222	0.617	1.08
PPARG	MA0066.1	Zinc-coordinating	Hormone-nuclear Receptor	vertebrates	20.365	0.523	1	551	37	29310	1	4.74e-05	37	4.02e-05	0.615	0.678
Stat3	MA0144.1	Ig-fold	Stat	vertebrates	13.601	0.505	198	354	7753	21594	302	0.00716	13027	0.00708	0.605	13.989
Esrrb	MA0141.1	Zinc-coordinating	Hormone-nuclear Receptor	vertebrates	12.806	0.524	189	363	8552	20795	351	0.00999	15191	0.00991	0.503	5.167
TAL1::TCF3	MA0091.1	Zipper-Type	Helix-Loop-Helix	vertebrates	14.07	0.453	116	436	4877	24470	153	0.00435	6632	0.00433	0.258	5.421
E2F1	MA0024.1	Winged Helix-Turn-Helix	E2F	vertebrates	13.838	0.625	165	387	6463	22884	255	0.00484	11089	0.00482	0.127	11.296
RELA	MA0107.1	Ig-fold	Rel	vertebrates	14.757	0.567	122	430	5109	24238	169	0.00401	7374	0.00401	-0.025	5.802
Pax5	MA0014.1	Helix-Turn-Helix	Homeo	vertebrates	12.432	0.575	20	532	911	28436	22	0.00104	962	0.00105	-0.076	1.29
HLF	MA0043.1	Zipper-Type	Leucine Zipper	vertebrates	11.147	0.394	87	465	3690	25657	108	0.00307	4729	0.00308	-0.152	4.067
IRF1	MA0050.1	Winged Helix-Turn-Helix	IRF	vertebrates	16.008	0.383	94	458	4171	25176	130	0.0037	5702	0.00372	-0.232	3.291
FEV	MA0156.1	Winged Helix-Turn-Helix	Ets	vertebrates	12.121	0.442	339	213	14246	15101	978	0.0186	42791	0.0186	-0.28	20.545
NR3C1	MA0113.1	Zinc-coordinating	Hormone-nuclear Receptor	vertebrates	14.749	0.432	29	523	1332	28015	33	0.00141	1472	0.00144	-0.566	1.433
Hand1::Tcfe2a	MA0092.1	Zipper-Type	Helix-Loop-Helix	vertebrates	10.144	0.507	272	280	11974	17373	680	0.0161	29899	0.0163	-0.67	10.104
Nr2e3	MA0164.1	Zinc-coordinating	Hormone-nuclear Receptor	vertebrates	12.028	0.373	110	442	4683	24664	147	0.00244	6594	0.00251	-0.914	4.811
HNF1B	MA0153.1	Helix-Turn-Helix	Homeo	vertebrates	16.821	0.222	55	497	2340	27007	64	0.00182	2897	0.00189	-1.046	2.897
NFKB1	MA0105.1	Ig-fold	Rel	vertebrates	15.627	0.758	57	495	2630	26717	77	0.00201	3480	0.00208	-1.051	1.894
NFE2L2	MA0150.1	Zipper-Type	Leucine Zipper	vertebrates	14.394	0.486	87	465	3790	25557	107	0.00279	4842	0.0029	-1.277	3.487
RORA_2	MA0072.1	Zinc-coordinating	Hormone-nuclear Receptor	vertebrates	17.425	0.369	47	505	2138	27209	53	0.00176	2435	0.00185	-1.433	1.867
MZF1_1-4	MA0056.1	Zinc-coordinating	BetaBetaAlpha-zinc finger	vertebrates	8.586	0.725	397	155	16981	12366	2556	0.0364	112768	0.0368	-1.442	25.53
Myf	MA0055.1	Zipper-Type	Helix-Loop-Helix	vertebrates	15.914	0.609	197	355	8214	21133	339	0.00965	15168	0.00989	-1.639	9.753
HNF1A	MA0046.1	Helix-Turn-Helix	Homeo	vertebrates	15.548	0.259	32	520	1560	27787	39	0.00129	1826	0.00139	-1.677	1.094
ELF5	MA0136.1	Winged Helix-Turn-Helix	Ets	vertebrates	8.693	0.429	384	168	16195	13152	1410	0.0301	62438	0.0305	-1.731	26.023
TEAD1	MA0090.1	Helix-Turn-Helix	Homeo	vertebrates	15.678	0.507	74	478	3533	25814	97	0.00276	4483	0.00292	-1.991	1.713
SRF	MA0083.1	Other Alpha-Helix	MADS	vertebrates	17.965	0.466	11	541	536	28811	11	0.000313	569	0.000371	-2.001	0.845
TP53	MA0106.1	Zinc-coordinating	Loop-Sheet-Helix	vertebrates	26.239	0.603	0	552	8	29339	0	0	8	8.7e-06	-2.176	0
Pax6	MA0069.1	Helix-Turn-Helix	Homeo	vertebrates	13.798	0.432	14	538	676	28671	14	0.000465	712	0.000542	-2.185	0.922
PBX1	MA0070.1	Helix-Turn-Helix	Homeo	vertebrates	14.641	0.31	54	498	2387	26960	60	0.00171	2853	0.00186	-2.336	2.352
T	MA0009.1	Beta-Hairpin-Ribbon	T	vertebrates	17.863	0.452	22	530	1072	28275	23	0.0006	1164	0.000696	-2.396	0.991
SPIB	MA0081.1	Winged Helix-Turn-Helix	Ets	vertebrates	9.06	0.466	409	143	17700	11647	2105	0.0349	93687	0.0357	-2.495	25.266
NR4A2	MA0160.1	Zinc-coordinating	Hormone-nuclear Receptor	vertebrates	10.165	0.491	303	249	12991	16356	763	0.0145	34618	0.0151	-3.106	14.625
CEBPA	MA0102.2	Zipper-Type	Leucine Zipper	vertebrates	8.712	0.358	252	300	10834	18513	552	0.0118	25189	0.0123	-3.207	10.858
Nkx3-2	MA0122.1	Helix-Turn-Helix	Homeo	vertebrates	8.542	0.463	363	189	14889	14458	1133	0.0242	51026	0.025	-3.274	27.507
NKX3-1	MA0124.1	Helix-Turn-Helix	Homeo	vertebrates	11.127	0.179	260	292	11364	17983	666	0.0111	30645	0.0117	-3.678	10.025
Evi1	MA0029.1	Zinc-coordinating	BetaBetaAlpha-zinc finger	vertebrates	17.909	0.28	19	533	983	28364	19	0.000631	1064	0.00081	-4.114	0.722
Foxq1	MA0040.1	Winged Helix-Turn-Helix	Forkhead	vertebrates	14.07	0.202	116	436	5568	23779	187	0.00488	9014	0.00539	-4.557	2.084
Sox17	MA0078.1	Other Alpha-Helix	High Mobility Group	vertebrates	10.502	0.384	301	251	12595	16752	721	0.0154	33321	0.0163	-4.702	17.119
NR1H2::RXRA	MA0115.1	Zinc-coordinating	Hormone-nuclear Receptor	vertebrates	27.878	0.445	0	552	56	29291	0	0	56	5.18e-05	-4.779	0
RREB1	MA0073.1	Zinc-coordinating	BetaBetaAlpha-zinc finger	vertebrates	22.278	0.623	19	533	1096	28251	22	0.00104	1222	0.00133	-5.107	0.397
IRF2	MA0051.1	Winged Helix-Turn-Helix	IRF	vertebrates	21.134	0.412	7	545	472	28875	7	0.000299	481	0.000471	-5.182	0.244
Foxa2	MA0047.2	Winged Helix-Turn-Helix	Forkhead	vertebrates	13.268	0.315	212	340	9602	19745	428	0.0122	20063	0.0131	-5.203	5.795
FOXA1	MA0148.1	Winged Helix-Turn-Helix	Forkhead	vertebrates	12.533	0.332	250	302	11890	17457	649	0.0169	30145	0.018	-5.365	4.302
SOX9	MA0077.1	Other Alpha-Helix	High Mobility Group	vertebrates	9.079	0.358	235	317	9835	19512	438	0.00935	20806	0.0102	-5.391	11.868
NFATC2	MA0152.1	Ig-fold	Rel	vertebrates	9.859	0.346	332	220	14080	15267	1021	0.0169	47475	0.0181	-5.46	18.554
AP1	MA0099.2	Zipper-Type	Leucine Zipper	vertebrates	9.193	0.405	362	190	15885	13462	1282	0.0213	59281	0.0226	-5.599	17.015
FOXO3	MA0157.1	Winged Helix-Turn-Helix	Forkhead	vertebrates	11.734	0.298	275	277	12313	17034	709	0.0134	33375	0.0145	-5.789	8.911
PPARG::RXRA	MA0065.2	Zinc-coordinating	Hormone-nuclear Receptor	vertebrates	11.663	0.547	94	458	4434	24913	124	0.00441	6182	0.00504	-5.792	2.132
ESR2	MA0258.1	Zinc-coordinating	Hormone-nuclear Receptor	vertebrates	13.618	0.546	23	529	1433	27914	27	0.00115	1554	0.00152	-6.156	0.214
NR2F1	MA0017.1	Zinc-coordinating	Hormone-nuclear Receptor	vertebrates	15.924	0.478	49	503	2382	26965	50	0.00166	2764	0.0021	-6.306	1.273
HNF4A	MA0114.1	Zinc-coordinating	Hormone-nuclear Receptor	vertebrates	9.617	0.522	99	453	4694	24653	124	0.00382	6354	0.00449	-6.5	2.109
NFIL3	MA0025.1	Zipper-Type	Leucine Zipper	vertebrates	14.139	0.265	93	459	4455	24892	124	0.00323	6517	0.0039	-6.92	1.873
RXRA::VDR	MA0074.1	Zinc-coordinating	Hormone-nuclear Receptor	vertebrates	20.451	0.527	2	550	290	29057	2	7.11e-05	296	0.000241	-7.166	0.028
Tal1::Gata1	MA0140.1	Zipper-Type	Helix-Loop-Helix	vertebrates	11.297	0.451	88	464	4223	25124	108	0.00461	5539	0.00542	-7.178	1.793
Lhx3	MA0135.1	Helix-Turn-Helix	Homeo	vertebrates	16.354	0.131	64	488	3321	26026	86	0.00265	4648	0.00328	-7.206	0.823
EBF1	MA0154.1	Zipper-Type	Helix-Loop-Helix	vertebrates	11.564	0.648	231	321	9927	19420	465	0.011	22600	0.0123	-7.433	9.7
FOXD1	MA0031.1	Winged Helix-Turn-Helix	Forkhead	vertebrates	11.926	0.275	249	303	11558	17789	606	0.0115	29500	0.0128	-7.703	5.564
Pou5f1	MA0142.1	Helix-Turn-Helix	Homeo	vertebrates	14.808	0.308	30	522	1711	27636	32	0.00114	2047	0.00167	-8.466	0.387
Tcfcp2l1	MA0145.1	Other	CP2	vertebrates	11.65	0.609	200	352	9179	20168	389	0.0129	19057	0.0145	-8.643	4.843
REST	MA0138.2	Zinc-coordinating	BetaBetaAlpha-zinc finger	vertebrates	23.134	0.596	0	552	152	29195	0	0	159	0.000182	-8.807	0
MEF2A	MA0052.1	Other Alpha-Helix	MADS	vertebrates	15.709	0.179	87	465	4434	24913	115	0.00273	6523	0.00355	-8.962	1.039
Spz1	MA0111.1	Other	Other	vertebrates	11.907	0.538	105	447	5216	24131	134	0.0035	7478	0.00447	-9.516	1.431
Nobox	MA0125.1	Helix-Turn-Helix	Homeo	vertebrates	9.573	0.26	269	283	11801	17546	678	0.0129	33630	0.0146	-9.549	10.221
Sox5	MA0087.1	Other Alpha-Helix	High Mobility Group	vertebrates	10.831	0.199	257	295	11513	17834	623	0.0103	31583	0.012	-10.004	8.071
Foxd3	MA0041.1	Winged Helix-Turn-Helix	Forkhead	vertebrates	12.945	0.223	204	348	9247	20100	402	0.0114	20306	0.0132	-10.275	5.517
FOXF2	MA0030.1	Winged Helix-Turn-Helix	Forkhead	vertebrates	14.824	0.334	36	516	2466	26881	44	0.00146	2983	0.00227	-11.063	0.046
HOXA5	MA0158.1	Helix-Turn-Helix	Homeo	vertebrates	8.759	0.315	419	133	17771	11576	1948	0.037	92991	0.0404	-11.503	31.168
YY1	MA0095.1	Zinc-coordinating	BetaBetaAlpha-zinc finger	vertebrates	8.101	0.51	399	153	17477	11870	1798	0.0256	87527	0.0285	-11.579	21.577
Sox2	MA0143.1	Other Alpha-Helix	High Mobility Group	vertebrates	12.951	0.361	17	535	1505	27842	20	0.000711	1697	0.00138	-11.767	0.008
FOXI1	MA0042.1	Winged Helix-Turn-Helix	Forkhead	vertebrates	13.183	0.263	207	345	9896	19451	425	0.0121	21985	0.0143	-12.288	3.336
Prrx2	MA0075.1	Helix-Turn-Helix	Homeo	vertebrates	9.063	0.027	302	250	13655	15692	965	0.0114	50519	0.0137	-12.788	9.409
TBP	MA0108.2	Beta-sheet	TATA-binding	vertebrates	10.086	0.377	167	385	8515	20832	299	0.0106	15939	0.013	-13.551	1.284
Pdx1	MA0132.1	Helix-Turn-Helix	Homeo	vertebrates	9.04	0.194	330	222	14564	14783	1143	0.0163	59498	0.0194	-14.809	13.544
Gata1	MA0035.2	Zinc-coordinating	GATA	vertebrates	10.878	0.373	288	264	13116	16231	733	0.0191	37785	0.0226	-15.193	8.173
SRY	MA0084.1	Other Alpha-Helix	High Mobility Group	vertebrates	9.193	0.238	305	247	13900	15447	887	0.0189	45926	0.0225	-15.517	8.871
ARID3A	MA0151.1	Helix-Turn-Helix	Arid	vertebrates	9.896	0.062	340	212	15377	13970	1310	0.0186	68426	0.0223	-16.187	11.523
Nkx2-5	MA0063.1	Helix-Turn-Helix	Homeo	vertebrates	8.27	0.218	374	178	16856	12491	1664	0.0276	86471	0.0329	-19.244	14.458

### Sheet: Liver Variable Genes
SUPPLEMENTAL TABLE 11 - TRANSCRIPTION FACTOR BINDING SITE ENRICHMENT ANALYSIS
TF	JASPAR ID	Class	Family	Tax group	IC	GC Content	Target gene hits	Target gene non-hits	Background gene hits	Background gene non-hits	Target TFBS hits	Target TFBS nucleotide rate	Background TFBS hits	Background TFBS nucleotide rate	Z-score	Fisher score
TP53	MA0106.1	Zinc-coordinating	Loop-Sheet-Helix	vertebrates	26.239	0.603	1	64	8	29339	1	0.000421	8	8.7e-06	29.684	3.926
PPARG	MA0066.1	Zinc-coordinating	Hormone-nuclear Receptor	vertebrates	20.365	0.523	1	64	37	29310	1	0.000421	37	4.02e-05	12.719	2.517
CTCF	MA0139.1	Zinc-coordinating	BetaBetaAlpha-zinc finger	vertebrates	17.205	0.645	12	53	1968	27379	12	0.0048	2189	0.00226	11.591	6.729
REST	MA0138.2	Zinc-coordinating	BetaBetaAlpha-zinc finger	vertebrates	23.134	0.596	2	63	152	29195	2	0.000884	159	0.000182	11.192	3.085
Stat3	MA0144.1	Ig-fold	Stat	vertebrates	13.601	0.505	29	36	7753	21594	52	0.0109	13027	0.00708	10.003	6.731
NFKB1	MA0105.1	Ig-fold	Rel	vertebrates	15.627	0.758	10	55	2630	26717	18	0.00417	3480	0.00208	9.923	2.758
Gfi	MA0038.1	Zinc-coordinating	BetaBetaAlpha-zinc finger	vertebrates	9.47	0.391	33	32	12096	17251	108	0.0227	31605	0.0172	9.277	2.574
Tcfcp2l1	MA0145.1	Other	CP2	vertebrates	11.65	0.609	30	35	9179	20168	65	0.0191	19057	0.0145	8.444	4.769
NFYA	MA0060.1	Other Alpha-Helix	NFY CCAAT-binding	vertebrates	12.925	0.523	17	48	4702	24645	26	0.00875	6674	0.0058	8.427	3.688
NR4A2	MA0160.1	Zinc-coordinating	Hormone-nuclear Receptor	vertebrates	10.165	0.491	36	29	12991	16356	116	0.0195	34618	0.0151	7.98	3.054
SRF	MA0083.1	Other Alpha-Helix	MADS	vertebrates	17.965	0.466	3	62	536	28811	4	0.00101	569	0.000371	7.109	2.147
AP1	MA0099.2	Zipper-Type	Leucine Zipper	vertebrates	9.193	0.405	48	17	15885	13462	186	0.0274	59281	0.0226	7.08	7.04
Pax5	MA0014.1	Helix-Turn-Helix	Homeo	vertebrates	12.432	0.575	5	60	911	28436	5	0.0021	962	0.00105	7.064	2.961
RORA_2	MA0072.1	Zinc-coordinating	Hormone-nuclear Receptor	vertebrates	17.425	0.369	10	55	2138	27209	11	0.00324	2435	0.00185	6.976	3.968
ZEB1	MA0103.1	Zinc-coordinating	BetaBetaAlpha-zinc finger	vertebrates	8.305	0.557	48	17	17585	11762	300	0.0379	99064	0.0323	6.837	4.292
STAT1	MA0137.2	Ig-fold	Stat	vertebrates	13.119	0.452	19	46	4315	25032	21	0.00663	5596	0.00456	6.642	6.196
RELA	MA0107.1	Ig-fold	Rel	vertebrates	14.757	0.567	20	45	5109	24238	28	0.00589	7374	0.00401	6.457	5.113
Ar	MA0007.1	Zinc-coordinating	Hormone-nuclear Receptor	vertebrates	15.703	0.498	2	63	298	29049	2	0.000926	306	0.000366	6.26	1.95
RUNX1	MA0002.2	Ig-fold	Runt	vertebrates	10.401	0.502	36	29	12766	16581	103	0.0238	33642	0.0201	5.758	3.323
NF-kappaB	MA0061.1	Ig-fold	Rel	vertebrates	13.345	0.621	21	44	6473	22874	37	0.00778	10689	0.00581	5.63	3.299
RXRA::VDR	MA0074.1	Zinc-coordinating	Hormone-nuclear Receptor	vertebrates	20.451	0.527	2	63	290	29057	2	0.000631	296	0.000241	5.323	1.993
Myc	MA0147.1	Zipper-Type	Helix-Loop-Helix	vertebrates	11.157	0.686	22	43	6875	22472	39	0.0082	11686	0.00635	5.053	3.293
REL	MA0101.1	Ig-fold	Rel	vertebrates	10.515	0.559	26	39	8583	20764	53	0.0111	16496	0.00897	5.023	3.185
SPI1	MA0080.2	Winged Helix-Turn-Helix	Ets	vertebrates	9.64	0.435	41	24	15125	14222	157	0.0231	52543	0.02	4.853	3.201
EBF1	MA0154.1	Zipper-Type	Helix-Loop-Helix	vertebrates	11.564	0.648	31	34	9927	19420	70	0.0147	22600	0.0123	4.81	4.242
FEV	MA0156.1	Winged Helix-Turn-Helix	Ets	vertebrates	12.121	0.442	40	25	14246	15101	128	0.0215	42791	0.0186	4.715	3.721
MYC::MAX	MA0059.1	Zipper-Type	Helix-Loop-Helix	vertebrates	14.237	0.602	10	55	2396	26951	11	0.00255	2808	0.00168	4.558	3.28
Spz1	MA0111.1	Other	Other	vertebrates	11.907	0.538	17	48	5216	24131	25	0.00579	7478	0.00447	4.258	2.822
Egr1	MA0162.1	Zinc-coordinating	BetaBetaAlpha-zinc finger	vertebrates	14.456	0.739	15	50	5233	24114	27	0.00625	8215	0.00491	4.133	1.76
CREB1	MA0018.2	Zipper-Type	Leucine Zipper	vertebrates	10.139	0.523	23	42	7425	21922	38	0.0064	11645	0.00506	4.056	3.084
MEF2A	MA0052.1	Other Alpha-Helix	MADS	vertebrates	15.709	0.179	15	50	4434	24913	22	0.00463	6523	0.00355	3.931	2.838
PPARG::RXRA	MA0065.2	Zinc-coordinating	Hormone-nuclear Receptor	vertebrates	11.663	0.547	16	49	4434	24913	20	0.00631	6182	0.00504	3.878	3.494
Esrrb	MA0141.1	Zinc-coordinating	Hormone-nuclear Receptor	vertebrates	12.806	0.524	27	38	8552	20795	46	0.0116	15191	0.00991	3.725	3.811
MZF1_1-4	MA0056.1	Zinc-coordinating	BetaBetaAlpha-zinc finger	vertebrates	8.586	0.725	45	20	16981	12366	316	0.0399	112768	0.0368	3.585	3.211
USF1	MA0093.1	Zipper-Type	Helix-Loop-Helix	vertebrates	11.29	0.643	23	42	7646	21701	42	0.00618	13379	0.00509	3.319	2.791
PLAG1	MA0163.1	Zinc-coordinating	BetaBetaAlpha-zinc finger	vertebrates	19.352	0.798	5	60	1174	28173	5	0.00147	1299	0.000989	3.285	2.128
Hand1::Tcfe2a	MA0092.1	Zipper-Type	Helix-Loop-Helix	vertebrates	10.144	0.507	36	29	11974	17373	86	0.0181	29899	0.0163	3.152	4.388
RORA_1	MA0071.1	Zinc-coordinating	Hormone-nuclear Receptor	vertebrates	13.19	0.424	21	44	6596	22751	31	0.00652	10032	0.00545	3.131	3.116
IRF1	MA0050.1	Winged Helix-Turn-Helix	IRF	vertebrates	16.008	0.383	12	53	4171	25176	18	0.00454	5702	0.00372	2.915	1.576
ESR1	MA0112.2	Zinc-coordinating	Hormone-nuclear Receptor	vertebrates	13.563	0.594	1	64	203	29144	1	0.000421	204	0.000222	2.759	1.01
FOXO3	MA0157.1	Winged Helix-Turn-Helix	Forkhead	vertebrates	11.734	0.298	38	27	12313	17034	95	0.016	33375	0.0145	2.668	5.22
TEAD1	MA0090.1	Helix-Turn-Helix	Homeo	vertebrates	15.678	0.507	13	52	3533	25814	14	0.00353	4483	0.00292	2.42	3.11
NFE2L2	MA0150.1	Zipper-Type	Leucine Zipper	vertebrates	14.394	0.486	11	54	3790	25557	15	0.00347	4842	0.0029	2.294	1.547
SP1	MA0079.2	Zinc-coordinating	BetaBetaAlpha-zinc finger	vertebrates	11.129	0.82	31	34	11970	17377	131	0.0276	47867	0.026	2.092	1.849
PBX1	MA0070.1	Helix-Turn-Helix	Homeo	vertebrates	14.641	0.31	8	57	2387	26960	9	0.00227	2853	0.00186	2.025	1.852
HNF1B	MA0153.1	Helix-Turn-Helix	Homeo	vertebrates	16.821	0.222	7	58	2340	27007	9	0.00227	2897	0.00189	1.866	1.347
Mycn	MA0104.2	Zipper-Type	Helix-Loop-Helix	vertebrates	11.104	0.699	21	44	7026	22321	35	0.00736	12350	0.00671	1.706	2.538
NHLH1	MA0048.1	Zipper-Type	Helix-Loop-Helix	vertebrates	14.132	0.674	13	52	4070	25277	16	0.00404	5494	0.00358	1.623	2.215
Myf	MA0055.1	Zipper-Type	Helix-Loop-Helix	vertebrates	15.914	0.609	23	42	8214	21133	42	0.0106	15168	0.00989	1.537	2.131
TAL1::TCF3	MA0091.1	Zipper-Type	Helix-Loop-Helix	vertebrates	14.07	0.453	16	49	4877	24470	19	0.0048	6632	0.00433	1.527	2.746
SOX9	MA0077.1	Other Alpha-Helix	High Mobility Group	vertebrates	9.079	0.358	24	41	9835	19512	57	0.0108	20806	0.0102	1.308	1.132
Klf4	MA0039.2	Zinc-coordinating	BetaBetaAlpha-zinc finger	vertebrates	12.618	0.771	39	26	13351	15996	150	0.0316	56231	0.0306	1.238	4.321
MZF1_5-13	MA0057.1	Zinc-coordinating	BetaBetaAlpha-zinc finger	vertebrates	9.4	0.588	30	35	12617	16730	121	0.0255	45229	0.0246	1.208	1.058
NFATC2	MA0152.1	Ig-fold	Rel	vertebrates	9.859	0.346	43	22	14080	15267	127	0.0187	47475	0.0181	1.025	6.03
HIF1A::ARNT	MA0259.1	Zipper-Type	Helix-Loop-Helix	vertebrates	9.74	0.657	27	38	9844	19503	70	0.0118	25933	0.0113	1.017	2.206
Arnt::Ahr	MA0006.1	Zipper-Type	Helix-Loop-Helix	vertebrates	9.532	0.715	38	27	13130	16217	117	0.0148	43558	0.0142	1.014	4.005
Arnt	MA0004.1	Zipper-Type	Helix-Loop-Helix	vertebrates	10.992	0.642	16	49	5871	23476	27	0.00341	9698	0.00316	0.91	1.532
Zfx	MA0146.1	Zinc-coordinating	BetaBetaAlpha-zinc finger	vertebrates	13.077	0.749	24	41	8256	21091	50	0.0147	18711	0.0142	0.875	2.551
Foxa2	MA0047.2	Winged Helix-Turn-Helix	Forkhead	vertebrates	13.268	0.315	27	38	9602	19745	53	0.0134	20063	0.0131	0.54	2.461
Evi1	MA0029.1	Zinc-coordinating	BetaBetaAlpha-zinc finger	vertebrates	17.909	0.28	3	62	983	28364	3	0.000884	1064	0.00081	0.485	0.987
HNF4A	MA0114.1	Zinc-coordinating	Hormone-nuclear Receptor	vertebrates	9.617	0.522	16	49	4694	24653	17	0.00465	6354	0.00449	0.484	3.037
HNF1A	MA0046.1	Helix-Turn-Helix	Homeo	vertebrates	15.548	0.259	5	60	1560	27787	5	0.00147	1826	0.00139	0.424	1.333
FOXF2	MA0030.1	Winged Helix-Turn-Helix	Forkhead	vertebrates	14.824	0.334	7	58	2466	26881	8	0.00236	2983	0.00227	0.346	1.189
SPIB	MA0081.1	Winged Helix-Turn-Helix	Ets	vertebrates	9.06	0.466	47	18	17700	11647	244	0.0359	93687	0.0357	0.318	3.496
ELF5	MA0136.1	Winged Helix-Turn-Helix	Ets	vertebrates	8.693	0.429	43	22	16195	13152	162	0.0307	62438	0.0305	0.145	3.034
ARID3A	MA0151.1	Helix-Turn-Helix	Arid	vertebrates	9.896	0.062	44	21	15377	13970	177	0.0223	68426	0.0223	0.019	4.71
ESR2	MA0258.1	Zinc-coordinating	Hormone-nuclear Receptor	vertebrates	13.618	0.546	3	62	1433	27914	4	0.00151	1554	0.00152	-0.092	0.476
TBP	MA0108.2	Beta-sheet	TATA-binding	vertebrates	10.086	0.377	27	38	8515	20832	41	0.0129	15939	0.013	-0.134	3.867
ZNF354C	MA0130.1	Zinc-coordinating	BetaBetaAlpha-zinc finger	vertebrates	8.958	0.615	50	15	17971	11376	310	0.0391	120324	0.0392	-0.142	5.188
HLF	MA0043.1	Zipper-Type	Leucine Zipper	vertebrates	11.147	0.394	8	57	3690	25657	12	0.00303	4729	0.00308	-0.26	0.542
E2F1	MA0024.1	Winged Helix-Turn-Helix	E2F	vertebrates	13.838	0.625	17	48	6463	22884	28	0.00471	11089	0.00482	-0.38	1.379
HOXA5	MA0158.1	Helix-Turn-Helix	Homeo	vertebrates	8.759	0.315	48	17	17771	11576	238	0.0401	92991	0.0404	-0.438	4.035
INSM1	MA0155.1	Zinc-coordinating	BetaBetaAlpha-zinc finger	vertebrates	14.862	0.667	15	50	5833	23514	24	0.00606	9612	0.00627	-0.613	1.191
Ddit3::Cebpa	MA0019.1	Zipper-Type	Leucine Zipper	vertebrates	11.652	0.483	11	54	3745	25602	12	0.00303	4873	0.00318	-0.62	1.6
Zfp423	MA0116.1	Zinc-coordinating	BetaBetaAlpha-zinc finger	vertebrates	17.925	0.679	12	53	4275	25072	15	0.00473	6085	0.00496	-0.741	1.463
Sox2	MA0143.1	Other Alpha-Helix	High Mobility Group	vertebrates	12.951	0.361	3	62	1505	27842	4	0.00126	1697	0.00138	-0.774	0.424
MIZF	MA0131.1	Zinc-coordinating	BetaBetaAlpha-zinc finger	vertebrates	13.197	0.61	3	62	1587	27760	4	0.000841	1779	0.000967	-0.955	0.371
IRF2	MA0051.1	Winged Helix-Turn-Helix	IRF	vertebrates	21.134	0.412	1	64	472	28875	1	0.000379	481	0.000471	-1.03	0.428
Nobox	MA0125.1	Helix-Turn-Helix	Homeo	vertebrates	9.573	0.26	30	35	11801	17546	83	0.014	33630	0.0146	-1.211	1.623
ELK4	MA0076.1	Winged Helix-Turn-Helix	Ets	vertebrates	14.123	0.583	11	54	4839	24508	15	0.00284	6480	0.00317	-1.322	0.665
Myb	MA0100.1	Helix-Turn-Helix	Myb	vertebrates	9.883	0.591	32	33	12390	16957	84	0.0141	34172	0.0149	-1.323	1.868
NR2F1	MA0017.1	Zinc-coordinating	Hormone-nuclear Receptor	vertebrates	15.924	0.478	6	59	2382	26965	6	0.00177	2764	0.0021	-1.651	0.833
Sox17	MA0078.1	Other Alpha-Helix	High Mobility Group	vertebrates	10.502	0.384	34	31	12595	16752	81	0.0153	33321	0.0163	-1.681	2.513
Pdx1	MA0132.1	Helix-Turn-Helix	Homeo	vertebrates	9.04	0.194	37	28	14564	14783	145	0.0183	59498	0.0194	-1.761	1.92
NR1H2::RXRA	MA0115.1	Zinc-coordinating	Hormone-nuclear Receptor	vertebrates	27.878	0.445	0	65	56	29291	0	0	56	5.18e-05	-1.887	0
znf143	MA0088.1	Zinc-coordinating	BetaBetaAlpha-zinc finger	vertebrates	17.541	0.53	2	63	981	28366	2	0.000841	1043	0.00113	-1.963	0.44
TLX1::NFIC	MA0119.1	Helix-Turn-Helix::Other	Homeo::Nuclear Factor I-CCAAT-binding	vertebrates	19.665	0.598	1	64	615	28732	1	0.000295	643	0.000489	-2.024	0.291
Pou5f1	MA0142.1	Helix-Turn-Helix	Homeo	vertebrates	14.808	0.308	4	61	1711	27636	4	0.00126	2047	0.00167	-2.229	0.636
Pax4	MA0068.1	Helix-Turn-Helix	Homeo	vertebrates	11.004	0.441	0	65	60	29287	0	0	60	9.78e-05	-2.389	0
NKX3-1	MA0124.1	Helix-Turn-Helix	Homeo	vertebrates	11.127	0.179	32	33	11364	17983	71	0.0105	30645	0.0117	-2.47	2.9
YY1	MA0095.1	Zinc-coordinating	BetaBetaAlpha-zinc finger	vertebrates	8.101	0.51	46	19	17477	11870	211	0.0266	87527	0.0285	-2.521	3.186
EWSR1-FLI1	MA0149.1	Winged Helix-Turn-Helix	Ets	vertebrates	32.871	0.554	0	65	117	29230	0	0	117	0.000114	-2.547	0
Gata1	MA0035.2	Zinc-coordinating	GATA	vertebrates	10.878	0.373	30	35	13116	16231	90	0.0208	37785	0.0226	-2.608	0.79
Tal1::Gata1	MA0140.1	Zipper-Type	Helix-Loop-Helix	vertebrates	11.297	0.451	11	54	4223	25124	12	0.00454	5539	0.00542	-2.632	1.108
CEBPA	MA0102.2	Zipper-Type	Leucine Zipper	vertebrates	8.712	0.358	30	35	10834	18513	58	0.011	25189	0.0123	-2.673	2.523
FOXD1	MA0031.1	Winged Helix-Turn-Helix	Forkhead	vertebrates	11.926	0.275	30	35	11558	17789	68	0.0114	29500	0.0128	-2.703	1.824
FOXI1	MA0042.1	Winged Helix-Turn-Helix	Forkhead	vertebrates	13.183	0.263	26	39	9896	19451	51	0.0129	21985	0.0143	-2.709	1.751
SRY	MA0084.1	Other Alpha-Helix	High Mobility Group	vertebrates	9.193	0.238	37	28	13900	15447	109	0.0206	45926	0.0225	-2.71	2.548
MAX	MA0058.1	Zipper-Type	Helix-Loop-Helix	vertebrates	12.685	0.571	16	49	6263	23084	20	0.00421	9380	0.0051	-2.761	1.191
RREB1	MA0073.1	Zinc-coordinating	BetaBetaAlpha-zinc finger	vertebrates	22.278	0.623	2	63	1096	28251	2	0.000841	1222	0.00133	-2.978	0.352
FOXA1	MA0148.1	Winged Helix-Turn-Helix	Forkhead	vertebrates	12.533	0.332	33	32	11890	17457	70	0.0162	30145	0.018	-3.011	2.799
Sox5	MA0087.1	Other Alpha-Helix	High Mobility Group	vertebrates	10.831	0.199	34	31	11513	17834	71	0.0105	31583	0.012	-3.148	3.807
Lhx3	MA0135.1	Helix-Turn-Helix	Homeo	vertebrates	16.354	0.131	7	58	3321	26026	9	0.00246	4648	0.00328	-3.177	0.489
Prrx2	MA0075.1	Helix-Turn-Helix	Homeo	vertebrates	9.063	0.027	33	32	13655	15692	113	0.0119	50519	0.0137	-3.477	1.248
GABPA	MA0062.2	Winged Helix-Turn-Helix	Ets	vertebrates	13.335	0.647	15	50	7978	21369	29	0.00671	13621	0.00814	-3.504	0.211
RXR::RAR_DR5	MA0159.1	Zinc-coordinating	Hormone-nuclear Receptor	vertebrates	16.004	0.535	1	64	817	28530	1	0.000358	873	0.000807	-3.53	0.174
Nkx3-2	MA0122.1	Helix-Turn-Helix	Homeo	vertebrates	8.542	0.463	37	28	14889	14458	118	0.0223	51026	0.025	-3.68	1.653
Nkx2-5	MA0063.1	Helix-Turn-Helix	Homeo	vertebrates	8.27	0.218	44	21	16856	12491	202	0.0297	86471	0.0329	-3.872	2.817
NR3C1	MA0113.1	Zinc-coordinating	Hormone-nuclear Receptor	vertebrates	14.749	0.432	2	63	1332	28015	2	0.000757	1472	0.00144	-3.987	0.223
Foxq1	MA0040.1	Winged Helix-Turn-Helix	Forkhead	vertebrates	14.07	0.202	15	50	5568	23779	17	0.00393	9014	0.00539	-4.367	1.421
Nr2e3	MA0164.1	Zinc-coordinating	Hormone-nuclear Receptor	vertebrates	12.028	0.373	9	56	4683	24664	10	0.00147	6594	0.00251	-4.563	0.316
NFIL3	MA0025.1	Zipper-Type	Leucine Zipper	vertebrates	14.139	0.265	10	55	4455	24892	11	0.00255	6517	0.0039	-4.766	0.626
ELK1	MA0028.1	Winged Helix-Turn-Helix	Ets	vertebrates	8.812	0.568	34	31	12553	16794	72	0.0151	33574	0.0183	-5.073	2.557
Pax6	MA0069.1	Helix-Turn-Helix	Homeo	vertebrates	13.798	0.432	0	65	676	28671	0	0	712	0.000542	-5.175	0
T	MA0009.1	Beta-Hairpin-Ribbon	T	vertebrates	17.863	0.452	0	65	1072	28275	0	0	1164	0.000696	-5.841	0
Foxd3	MA0041.1	Winged Helix-Turn-Helix	Forkhead	vertebrates	12.945	0.223	24	41	9247	20100	38	0.00959	20306	0.0132	-6.987	1.566

### Sheet: Kidney Variable Genes
SUPPLEMENTAL TABLE 11 - TRANSCRIPTION FACTOR BINDING SITE ENRICHMENT ANALYSIS
TF	JASPAR ID	Class	Family	Tax group	IC	GC Content	Target gene hits	Target gene non-hits	Background gene hits	Background gene non-hits	Target TFBS hits	Target TFBS nucleotide rate	Background TFBS hits	Background TFBS nucleotide rate	Z-score	Fisher score
NFYA	MA0060.1	Other Alpha-Helix	NFY CCAAT-binding	vertebrates	12.925	0.523	135	414	4702	24645	208	0.00985	6674	0.0058	30.949	15.37
HIF1A::ARNT	MA0259.1	Zipper-Type	Helix-Loop-Helix	vertebrates	9.74	0.657	242	307	9844	19503	621	0.0147	25933	0.0113	18.862	15.227
Klf4	MA0039.2	Zinc-coordinating	BetaBetaAlpha-zinc finger	vertebrates	12.618	0.771	312	237	13351	15996	1195	0.0354	56231	0.0306	16.225	16.277
CREB1	MA0018.2	Zipper-Type	Leucine Zipper	vertebrates	10.139	0.523	182	367	7425	21922	286	0.00677	11645	0.00506	13.979	10.475
MIZF	MA0131.1	Zinc-coordinating	BetaBetaAlpha-zinc finger	vertebrates	13.197	0.61	48	501	1587	27760	54	0.0016	1779	0.000967	11.78	6.922
znf143	MA0088.1	Zinc-coordinating	BetaBetaAlpha-zinc finger	vertebrates	17.541	0.53	29	520	981	28366	30	0.00178	1043	0.00113	11.064	4.379
GABPA	MA0062.2	Winged Helix-Turn-Helix	Ets	vertebrates	13.335	0.647	174	375	7978	21369	300	0.00977	13621	0.00814	10.491	4.468
Pax4	MA0068.1	Helix-Turn-Helix	Homeo	vertebrates	11.004	0.441	3	546	60	29287	3	0.000266	60	9.78e-05	9.818	2.212
Arnt	MA0004.1	Zipper-Type	Helix-Loop-Helix	vertebrates	10.992	0.642	140	409	5871	23476	227	0.00403	9698	0.00316	8.976	6.77
Egr1	MA0162.1	Zinc-coordinating	BetaBetaAlpha-zinc finger	vertebrates	14.456	0.739	125	424	5233	24114	183	0.00596	8215	0.00491	8.688	6.139
ELK4	MA0076.1	Winged Helix-Turn-Helix	Ets	vertebrates	14.123	0.583	111	438	4839	24508	145	0.00386	6480	0.00317	7.147	4.339
HLF	MA0043.1	Zipper-Type	Leucine Zipper	vertebrates	11.147	0.394	81	468	3690	25657	106	0.00377	4729	0.00308	7.117	2.598
Mycn	MA0104.2	Zipper-Type	Helix-Loop-Helix	vertebrates	11.104	0.699	154	395	7026	22321	257	0.00761	12350	0.00671	6.354	4.159
RXRA::VDR	MA0074.1	Zinc-coordinating	Hormone-nuclear Receptor	vertebrates	20.451	0.527	9	540	290	29057	9	0.0004	296	0.000241	5.866	2.285
NHLH1	MA0048.1	Zipper-Type	Helix-Loop-Helix	vertebrates	14.132	0.674	88	461	4070	25277	115	0.00409	5494	0.00358	4.86	2.47
MYC::MAX	MA0059.1	Zipper-Type	Helix-Loop-Helix	vertebrates	14.237	0.602	54	495	2396	26951	62	0.00202	2808	0.00168	4.802	2.374
SP1	MA0079.2	Zinc-coordinating	BetaBetaAlpha-zinc finger	vertebrates	11.129	0.82	276	273	11970	17377	923	0.0273	47867	0.026	4.748	12.124
NF-kappaB	MA0061.1	Ig-fold	Rel	vertebrates	13.345	0.621	143	406	6473	22874	216	0.00639	10689	0.00581	4.45	4.144
Myc	MA0147.1	Zipper-Type	Helix-Loop-Helix	vertebrates	11.157	0.686	153	396	6875	22472	235	0.00696	11686	0.00635	4.407	4.654
CTCF	MA0139.1	Zinc-coordinating	BetaBetaAlpha-zinc finger	vertebrates	17.205	0.645	44	505	1968	27379	46	0.00259	2189	0.00226	3.975	2.032
NR1H2::RXRA	MA0115.1	Zinc-coordinating	Hormone-nuclear Receptor	vertebrates	27.878	0.445	2	547	56	29291	2	0.000101	56	5.18e-05	3.831	1.243
RELA	MA0107.1	Ig-fold	Rel	vertebrates	14.757	0.567	111	438	5109	24238	149	0.00441	7374	0.00401	3.686	2.99
ZEB1	MA0103.1	Zinc-coordinating	BetaBetaAlpha-zinc finger	vertebrates	8.305	0.557	384	165	17585	11762	1882	0.0334	99064	0.0323	3.662	13.983
STAT1	MA0137.2	Ig-fold	Stat	vertebrates	13.119	0.452	96	453	4315	25032	112	0.00497	5596	0.00456	3.524	3.184
Nr2e3	MA0164.1	Zinc-coordinating	Hormone-nuclear Receptor	vertebrates	12.028	0.373	102	447	4683	24664	135	0.0028	6594	0.00251	3.331	2.87
Myb	MA0100.1	Helix-Turn-Helix	Myb	vertebrates	9.883	0.591	275	274	12390	16957	656	0.0155	34172	0.0149	3.232	8.882
Zfx	MA0146.1	Zinc-coordinating	BetaBetaAlpha-zinc finger	vertebrates	13.077	0.749	193	356	8256	21091	358	0.0148	18711	0.0142	2.919	8.382
USF1	MA0093.1	Zipper-Type	Helix-Loop-Helix	vertebrates	11.29	0.643	167	382	7646	21701	262	0.00543	13379	0.00509	2.748	4.351
Ddit3::Cebpa	MA0019.1	Zipper-Type	Leucine Zipper	vertebrates	11.652	0.483	85	464	3745	25602	97	0.00345	4873	0.00318	2.74	3.312
NR2F1	MA0017.1	Zinc-coordinating	Hormone-nuclear Receptor	vertebrates	15.924	0.478	51	498	2382	26965	56	0.00232	2764	0.0021	2.737	1.723
Ar	MA0007.1	Zinc-coordinating	Hormone-nuclear Receptor	vertebrates	15.703	0.498	7	542	298	29049	7	0.000456	306	0.000366	2.687	1.112
HNF4A	MA0114.1	Zinc-coordinating	Hormone-nuclear Receptor	vertebrates	9.617	0.522	94	455	4694	24653	124	0.00477	6354	0.00449	2.435	1.371
E2F1	MA0024.1	Winged Helix-Turn-Helix	E2F	vertebrates	13.838	0.625	151	398	6463	22884	214	0.00507	11089	0.00482	2.047	6.436
RXR::RAR_DR5	MA0159.1	Zinc-coordinating	Hormone-nuclear Receptor	vertebrates	16.004	0.535	18	531	817	28530	18	0.000906	873	0.000807	1.997	1.286
PPARG::RXRA	MA0065.2	Zinc-coordinating	Hormone-nuclear Receptor	vertebrates	11.663	0.547	88	461	4434	24913	119	0.00528	6182	0.00504	1.983	1.229
Tcfcp2l1	MA0145.1	Other	CP2	vertebrates	11.65	0.609	190	359	9179	20168	359	0.0149	19057	0.0145	1.814	2.929
EBF1	MA0154.1	Zipper-Type	Helix-Loop-Helix	vertebrates	11.564	0.648	207	342	9927	19420	426	0.0126	22600	0.0123	1.707	3.428
Arnt::Ahr	MA0006.1	Zipper-Type	Helix-Loop-Helix	vertebrates	9.532	0.715	292	257	13130	16217	819	0.0145	43558	0.0142	1.66	9.89
ELK1	MA0028.1	Winged Helix-Turn-Helix	Ets	vertebrates	8.812	0.568	260	289	12553	16794	628	0.0186	33574	0.0183	1.466	4.028
RREB1	MA0073.1	Zinc-coordinating	BetaBetaAlpha-zinc finger	vertebrates	22.278	0.623	22	527	1096	28251	24	0.00142	1222	0.00133	1.45	0.915
Pax5	MA0014.1	Helix-Turn-Helix	Homeo	vertebrates	12.432	0.575	19	530	911	28436	19	0.00112	962	0.00105	1.394	1.05
Stat3	MA0144.1	Ig-fold	Stat	vertebrates	13.601	0.505	162	387	7753	21594	246	0.00728	13027	0.00708	1.38	2.837
NR4A2	MA0160.1	Zinc-coordinating	Hormone-nuclear Receptor	vertebrates	10.165	0.491	263	286	12991	16356	647	0.0153	34618	0.0151	1.268	3.016
MAX	MA0058.1	Zipper-Type	Helix-Loop-Helix	vertebrates	12.685	0.571	122	427	6263	23084	177	0.00524	9380	0.0051	1.135	1.124
Myf	MA0055.1	Zipper-Type	Helix-Loop-Helix	vertebrates	15.914	0.609	165	384	8214	21133	283	0.0101	15168	0.00989	0.921	1.871
SPI1	MA0080.2	Winged Helix-Turn-Helix	Ets	vertebrates	9.64	0.435	311	238	15125	14222	975	0.0202	52543	0.02	0.864	4.626
ZNF354C	MA0130.1	Zinc-coordinating	BetaBetaAlpha-zinc finger	vertebrates	8.958	0.615	391	158	17971	11376	2225	0.0395	120324	0.0392	0.814	14.075
ESR1	MA0112.2	Zinc-coordinating	Hormone-nuclear Receptor	vertebrates	13.563	0.594	4	545	203	29144	4	0.000237	204	0.000222	0.529	0.637
RORA_1	MA0071.1	Zinc-coordinating	Hormone-nuclear Receptor	vertebrates	13.19	0.424	135	414	6596	22751	186	0.00551	10032	0.00545	0.403	2.032
REST	MA0138.2	Zinc-coordinating	BetaBetaAlpha-zinc finger	vertebrates	23.134	0.596	3	546	152	29195	3	0.000186	159	0.000182	0.151	0.609
INSM1	MA0155.1	Zinc-coordinating	BetaBetaAlpha-zinc finger	vertebrates	14.862	0.667	111	438	5833	23514	177	0.00629	9612	0.00627	0.116	0.825
NFE2L2	MA0150.1	Zipper-Type	Leucine Zipper	vertebrates	14.394	0.486	74	475	3790	25557	89	0.0029	4842	0.0029	0.013	1.003
REL	MA0101.1	Ig-fold	Rel	vertebrates	10.515	0.559	176	373	8583	20764	303	0.00897	16496	0.00897	0.004	2.482
NR3C1	MA0113.1	Zinc-coordinating	Hormone-nuclear Receptor	vertebrates	14.749	0.432	26	523	1332	28015	27	0.00144	1472	0.00144	-0.048	0.817
Zfp423	MA0116.1	Zinc-coordinating	BetaBetaAlpha-zinc finger	vertebrates	17.925	0.679	80	469	4275	25072	111	0.00493	6085	0.00496	-0.285	0.659
NFKB1	MA0105.1	Ig-fold	Rel	vertebrates	15.627	0.758	53	496	2630	26717	63	0.00205	3480	0.00208	-0.395	1.178
EWSR1-FLI1	MA0149.1	Winged Helix-Turn-Helix	Ets	vertebrates	32.871	0.554	2	547	117	29230	2	0.000107	117	0.000114	-0.51	0.438
SRF	MA0083.1	Other Alpha-Helix	MADS	vertebrates	17.965	0.466	10	539	536	28811	10	0.000355	569	0.000371	-0.526	0.602
FEV	MA0156.1	Winged Helix-Turn-Helix	Ets	vertebrates	12.121	0.442	303	246	14246	15101	778	0.0184	42791	0.0186	-0.801	6.757
Esrrb	MA0141.1	Zinc-coordinating	Hormone-nuclear Receptor	vertebrates	12.806	0.524	167	382	8552	20795	275	0.00977	15191	0.00991	-0.835	1.305
MZF1_5-13	MA0057.1	Zinc-coordinating	BetaBetaAlpha-zinc finger	vertebrates	9.4	0.588	264	285	12617	16730	822	0.0243	45229	0.0246	-0.958	4.636
T	MA0009.1	Beta-Hairpin-Ribbon	T	vertebrates	17.863	0.452	19	530	1072	28275	20	0.000651	1164	0.000696	-1.02	0.468
Pax6	MA0069.1	Helix-Turn-Helix	Homeo	vertebrates	13.798	0.432	12	537	676	28671	12	0.000497	712	0.000542	-1.15	0.49
TEAD1	MA0090.1	Helix-Turn-Helix	Homeo	vertebrates	15.678	0.507	69	480	3533	25814	79	0.00281	4483	0.00292	-1.287	0.988
MZF1_1-4	MA0056.1	Zinc-coordinating	BetaBetaAlpha-zinc finger	vertebrates	8.586	0.725	371	178	16981	12366	2047	0.0364	112768	0.0368	-1.313	12.998
Hand1::Tcfe2a	MA0092.1	Zipper-Type	Helix-Loop-Helix	vertebrates	10.144	0.507	236	313	11974	17373	535	0.0158	29899	0.0163	-1.92	1.824
TP53	MA0106.1	Zinc-coordinating	Loop-Sheet-Helix	vertebrates	26.239	0.603	0	549	8	29339	0	0	8	8.7e-06	-2.006	0
ESR2	MA0258.1	Zinc-coordinating	Hormone-nuclear Receptor	vertebrates	13.618	0.546	24	525	1433	27914	26	0.00139	1554	0.00152	-2.039	0.305
AP1	MA0099.2	Zipper-Type	Leucine Zipper	vertebrates	9.193	0.405	316	233	15885	13462	1059	0.0219	59281	0.0226	-2.409	2.819
Nkx3-2	MA0122.1	Helix-Turn-Helix	Homeo	vertebrates	8.542	0.463	320	229	14889	14458	912	0.0243	51026	0.025	-2.49	8.264
NFIL3	MA0025.1	Zipper-Type	Leucine Zipper	vertebrates	14.139	0.265	84	465	4455	24892	110	0.00358	6517	0.0039	-2.953	0.718
RORA_2	MA0072.1	Zinc-coordinating	Hormone-nuclear Receptor	vertebrates	17.425	0.369	34	515	2138	27209	39	0.00162	2435	0.00185	-3.221	0.155
Spz1	MA0111.1	Other	Other	vertebrates	11.907	0.538	96	453	5216	24131	124	0.00404	7478	0.00447	-3.793	0.533
PPARG	MA0066.1	Zinc-coordinating	Hormone-nuclear Receptor	vertebrates	20.365	0.523	0	549	37	29310	0	0	37	4.02e-05	-3.822	0
Evi1	MA0029.1	Zinc-coordinating	BetaBetaAlpha-zinc finger	vertebrates	17.909	0.28	15	534	983	28364	15	0.000622	1064	0.00081	-3.874	0.199
HNF1B	MA0153.1	Helix-Turn-Helix	Homeo	vertebrates	16.821	0.222	37	512	2340	27007	45	0.0016	2897	0.00189	-3.918	0.135
IRF2	MA0051.1	Winged Helix-Turn-Helix	IRF	vertebrates	21.134	0.412	6	543	472	28875	6	0.00032	481	0.000471	-4.085	0.134
RUNX1	MA0002.2	Ig-fold	Runt	vertebrates	10.401	0.502	271	278	12766	16581	587	0.0191	33642	0.0201	-4.157	5.641
Pou5f1	MA0142.1	Helix-Turn-Helix	Homeo	vertebrates	14.808	0.308	31	518	1711	27636	31	0.00138	2047	0.00167	-4.188	0.513
Sox2	MA0143.1	Other Alpha-Helix	High Mobility Group	vertebrates	12.951	0.361	24	525	1505	27842	25	0.00111	1697	0.00138	-4.302	0.207
ELF5	MA0136.1	Winged Helix-Turn-Helix	Ets	vertebrates	8.693	0.429	328	221	16195	13152	1097	0.0292	62438	0.0305	-4.468	4.005
PLAG1	MA0163.1	Zinc-coordinating	BetaBetaAlpha-zinc finger	vertebrates	19.352	0.798	18	531	1174	28173	18	0.000746	1299	0.000989	-4.515	0.183
FOXF2	MA0030.1	Winged Helix-Turn-Helix	Forkhead	vertebrates	14.824	0.334	42	507	2466	26881	45	0.00186	2983	0.00227	-4.968	0.278
TAL1::TCF3	MA0091.1	Zipper-Type	Helix-Loop-Helix	vertebrates	14.07	0.453	87	462	4877	24470	106	0.00377	6632	0.00433	-4.98	0.354
TLX1::NFIC	MA0119.1	Helix-Turn-Helix::Other	Homeo::Nuclear Factor I-CCAAT-binding	vertebrates	19.665	0.598	7	542	615	28732	7	0.00029	643	0.000489	-5.275	0.061
IRF1	MA0050.1	Winged Helix-Turn-Helix	IRF	vertebrates	16.008	0.383	65	484	4171	25176	89	0.00316	5702	0.00372	-5.342	0.049
PBX1	MA0070.1	Helix-Turn-Helix	Homeo	vertebrates	14.641	0.31	38	511	2387	26960	41	0.00146	2853	0.00186	-5.477	0.142
Gfi	MA0038.1	Zinc-coordinating	BetaBetaAlpha-zinc finger	vertebrates	9.47	0.391	244	305	12096	17251	539	0.016	31605	0.0172	-5.487	2.658
YY1	MA0095.1	Zinc-coordinating	BetaBetaAlpha-zinc finger	vertebrates	8.101	0.51	378	171	17477	11870	1518	0.027	87527	0.0285	-5.543	12.225
Gata1	MA0035.2	Zinc-coordinating	GATA	vertebrates	10.878	0.373	276	273	13116	16231	650	0.0212	37785	0.0226	-5.594	5.241
CEBPA	MA0102.2	Zipper-Type	Leucine Zipper	vertebrates	8.712	0.358	217	332	10834	18513	412	0.011	25189	0.0123	-7.105	2.177
SPIB	MA0081.1	Winged Helix-Turn-Helix	Ets	vertebrates	9.06	0.466	359	190	17700	11647	1601	0.0332	93687	0.0357	-7.764	4.756
Sox17	MA0078.1	Other Alpha-Helix	High Mobility Group	vertebrates	10.502	0.384	250	299	12595	16752	547	0.0146	33321	0.0163	-7.943	2.136
MEF2A	MA0052.1	Other Alpha-Helix	MADS	vertebrates	15.709	0.179	70	479	4434	24913	92	0.00272	6523	0.00355	-8.057	0.055
FOXD1	MA0031.1	Winged Helix-Turn-Helix	Forkhead	vertebrates	11.926	0.275	227	322	11558	17789	471	0.0112	29500	0.0128	-8.659	1.677
NFATC2	MA0152.1	Ig-fold	Rel	vertebrates	9.859	0.346	285	264	14080	15267	771	0.016	47475	0.0181	-9.123	3.292
SOX9	MA0077.1	Other Alpha-Helix	High Mobility Group	vertebrates	9.079	0.358	200	349	9835	19512	318	0.00847	20806	0.0102	-9.893	2.487
Tal1::Gata1	MA0140.1	Zipper-Type	Helix-Loop-Helix	vertebrates	11.297	0.451	72	477	4223	25124	78	0.00416	5539	0.00542	-10.016	0.202
FOXI1	MA0042.1	Winged Helix-Turn-Helix	Forkhead	vertebrates	13.183	0.263	187	362	9896	19451	345	0.0123	21985	0.0143	-10.206	0.799
Foxq1	MA0040.1	Winged Helix-Turn-Helix	Forkhead	vertebrates	14.07	0.202	91	458	5568	23779	126	0.0041	9014	0.00539	-10.23	0.071
Nobox	MA0125.1	Helix-Turn-Helix	Homeo	vertebrates	9.573	0.26	235	314	11801	17546	528	0.0125	33630	0.0146	-10.278	2.133
Lhx3	MA0135.1	Helix-Turn-Helix	Homeo	vertebrates	16.354	0.131	52	497	3321	26026	59	0.00227	4648	0.00328	-10.317	0.078
FOXO3	MA0157.1	Winged Helix-Turn-Helix	Forkhead	vertebrates	11.734	0.298	238	311	12313	17034	522	0.0124	33375	0.0145	-10.468	1.311
NKX3-1	MA0124.1	Helix-Turn-Helix	Homeo	vertebrates	11.127	0.179	226	323	11364	17983	469	0.00972	30645	0.0117	-10.526	2.028
Foxd3	MA0041.1	Winged Helix-Turn-Helix	Forkhead	vertebrates	12.945	0.223	190	359	9247	20100	314	0.0112	20306	0.0132	-10.643	2.697
HNF1A	MA0046.1	Helix-Turn-Helix	Homeo	vertebrates	15.548	0.259	17	532	1560	27787	17	0.000705	1826	0.00139	-10.713	0.005
Prrx2	MA0075.1	Helix-Turn-Helix	Homeo	vertebrates	9.063	0.027	277	272	13655	15692	781	0.0116	50519	0.0137	-10.853	3.288
Foxa2	MA0047.2	Winged Helix-Turn-Helix	Forkhead	vertebrates	13.268	0.315	178	371	9602	19745	305	0.0108	20063	0.0131	-11.531	0.554
Pdx1	MA0132.1	Helix-Turn-Helix	Homeo	vertebrates	9.04	0.194	298	251	14564	14783	921	0.0164	59498	0.0194	-12.849	4.07
FOXA1	MA0148.1	Winged Helix-Turn-Helix	Forkhead	vertebrates	12.533	0.332	224	325	11890	17457	455	0.0148	30145	0.018	-14.029	0.771
Sox5	MA0087.1	Other Alpha-Helix	High Mobility Group	vertebrates	10.831	0.199	213	336	11513	17834	452	0.00937	31583	0.012	-14.154	0.515
HOXA5	MA0158.1	Helix-Turn-Helix	Homeo	vertebrates	8.759	0.315	376	173	17771	11576	1498	0.0355	92991	0.0404	-14.655	9.432
ARID3A	MA0151.1	Helix-Turn-Helix	Arid	vertebrates	9.896	0.062	313	236	15377	13970	1046	0.0186	68426	0.0223	-14.721	4.04
TBP	MA0108.2	Beta-sheet	TATA-binding	vertebrates	10.086	0.377	135	414	8515	20832	219	0.00972	15939	0.013	-16.801	0.01
SRY	MA0084.1	Other Alpha-Helix	High Mobility Group	vertebrates	9.193	0.238	267	282	13900	15447	652	0.0174	45926	0.0225	-20.001	1.231
Nkx2-5	MA0063.1	Helix-Turn-Helix	Homeo	vertebrates	8.27	0.218	326	223	16856	12491	1289	0.0267	86471	0.0329	-20.187	1.648
